# RBPscan: A Quantitative, In Vivo Tool for Profiling RNA-Binding Protein Interactions

**DOI:** 10.1101/2025.01.03.631239

**Authors:** Dmitry A. Kretov, Owen Sanborn, Thora McIssac, Elaine Park, Imrat, Samuel Wu, Daniel Cifuentes

## Abstract

RNA-binding proteins (RBPs) are essential regulators of gene expression at post-transcriptional level, yet obtaining quantitative insights into RBP-RNA interactions *in vivo* remains a challenge. Here we developed RBPscan, a method that integrates RNA editing with massively parallel reporter assays (MPRAs) to profile RBP binding *in vivo*. RBPscan fuses the catalytic domain of ADAR to the RBP of interest, using RNA editing of a recorder mRNA as a readout of binding events. We demonstrate its utility in zebrafish embryos, human cells, and yeast, where it quantifies binding strength, resolves dissociation constants, identifies high-specificity motifs for a variety of RBPs, and links binding affinities to their impact on mRNA stability. RBPscan also provides positional information of conserved and novel Pumilio-binding sites in lncRNA *NORAD*. With its simplicity, scalability, and compatibility across systems, RBPscan offers a versatile tool for investigating RBP-RNA interactions and complements established methods for studying post-transcriptional regulatory networks.

**GRAPHICAL ABSTARCT:** 
