## Supplementary material for "RBPscan: A Quantitative, In Vivo Tool for Profiling RNA-Binding Protein Interactions": Table_S1_oligonucleotides

### Sheet: Sheet1
Table_S1 (Oligonucleotides)
Oligonucleotides for site insertion into the Recorder plasmid
PRE_library_oligos	CAACGCTATTCTGGCTGA{1000_PRE_variants}TCTATCCAACGCAATTC	See Table_S2 for complete list
7N_library_oligos	CAACGCTATTCTGGCTGANNNNNNNATCTATCCAACGCAATTC
NORAD_library_oligos	CAACGCTATTCTGGCTGA{NORAD}TCTATCCAACGCAATTC	See Table_S7 for complete list
Oligos for insertion of specfic RNA motif in Recorder mRNA
3xBoxB_F	CAACGCTATTCTGGCTGGGGCCCTGAAGAAGGGCCCCTCGACTAAGTCCAACTACTAAACTGGGCCCTGAAGAAGGGCCCATATAGGGCCCTGAAGAAGG
3xBoxB_R	GAATTGCGTTGGATAGGGGCCCTTCTTCAGGGCCCTATATGGGCCCTTCTTCAGGGCCCAGTTTAGTAGTTGGACTTAGTCGAGGGGCCCTTCTTCAGGG
miR-430_8mer (Fig. 2C)	CAACGCTATTCTGGCTGAACTGATAGCACTTAGATAAGACCTATCCAACGCAATTCTGG
miR-430_8mer (Fig. 2D)	CCAACGCTATTCTGGCTGAAGAAGCACTTATGACTATCCAACGCAATTCTGG
miR-430_7-A1 (Fig. 2D)	CCAACGCTATTCTGGCTGAAGATGCACTTATGACTATCCAACGCAATTCTGG
miR-430_7-m8 (Fig. 2D)	CCAACGCTATTCTGGCTGAAGAAGCACTTTTGACTATCCAACGCAATTCTGG
miR-430_6-A1 (Fig. 2D)	CCAACGCTATTCTGGCTGAAGATCCACTTATGACTATCCAACGCAATTCTGG
miR-430_6mer (Fig. 2D)	CCAACGCTATTCTGGCTGAAGATGCACTTTTGACTATCCAACGCAATTCTGG
miR-430_6mer (Fig. 2D)	CCAACGCTATTCTGGCTGAAGAAGCACTATTGACTATCCAACGCAATTCTGG
miR-430_Rev.Comp. (Fig. 2D)	CCAACGCTATTCTGGCTGAAGATAAGTGCTTGACTATCCAACGCAATTCTGG
PRE-1x	CAACGCTATTCTGGCTGATGTATATATCTATCCAACGCAATTC
PRE-2x	CAACGCTATTCTGGCTGATGTATATATGTAAATATCTATCCAACGCAATTC
Oligos for PCR of 3'UTR of Recorder mRNA
Rec_forward	CACTCTCGGCATGGACGAGCT
Rec_reverse_SV40	GTGGTTTGTCCAAACTCATCAA
Rec_reverse_A58N40	GCATTGGCGCCGCGGCCGCTTTAAACCGAGAGGAGACAGACCAG
Oligos to clone dreDicer 3'UTR linker to Recorder mRNA
Linker_Forw	GCCAACGCTATTCTGGCTGATGTATATATCTTTTGATACTGATATTGATGATATTTAGTTGACAGTC
Linker_200nt_Rev	CAGAATTGCGTTGGATAGGAATTATCCGATGCTATTTTTCTCTTTCCGTTG
Linker_150nt_Rev	CAGAATTGCGTTGGATAGTTTAAATATAAAATCTGCAGCATATTTTCCCAGG
Linker_100nt_Rev	CAGAATTGCGTTGGATAGTTATCGTTCGTGTCGTTATATCAAAACTAAGTC
Linker_50nt_Rev	CAGAATTGCGTTGGATAGAATGTTCATAAAGACTGTCAACTAAATATCATC
Primers for library preparation fro Illumina sequencing
i5 TruSeq 5001	AATGATACGGCGACCACCGAGATCTACACcgccatACACTCTTTCCCTACACGACGCTCTTCCGATCT
i5 TruSeq 5002	AATGATACGGCGACCACCGAGATCTACACattttaACACTCTTTCCCTACACGACGCTCTTCCGATCT
i5 TruSeq 5003	AATGATACGGCGACCACCGAGATCTACACgcaacgACACTCTTTCCCTACACGACGCTCTTCCGATCT
i5 TruSeq 5004	AATGATACGGCGACCACCGAGATCTACACtagggcACACTCTTTCCCTACACGACGCTCTTCCGATCT
i5 TruSeq 5005	AATGATACGGCGACCACCGAGATCTACACtagccgACACTCTTTCCCTACACGACGCTCTTCCGATCT
i5 TruSeq 5006	AATGATACGGCGACCACCGAGATCTACACgctgacACACTCTTTCCCTACACGACGCTCTTCCGATCT
i5 TruSeq 5007	AATGATACGGCGACCACCGAGATCTACACagcattACACTCTTTCCCTACACGACGCTCTTCCGATCT
i5 TruSeq 5008	AATGATACGGCGACCACCGAGATCTACACctatgaACACTCTTTCCCTACACGACGCTCTTCCGATCT
i5_TruSeq_5009	AATGATACGGCGACCACCGAGATCTACACagcgccACACTCTTTCCCTACACGACGCTCTTCCGATCT
i5_TruSeq_5010	AATGATACGGCGACCACCGAGATCTACACgcacatACACTCTTTCCCTACACGACGCTCTTCCGATCT
i5_TruSeq_5011	AATGATACGGCGACCACCGAGATCTACACcgcgtaACACTCTTTCCCTACACGACGCTCTTCCGATCT
i5_TruSeq_5012	AATGATACGGCGACCACCGAGATCTACACgattatACACTCTTTCCCTACACGACGCTCTTCCGATCT
i5_TruSeq_5013	AATGATACGGCGACCACCGAGATCTACACatgaccACACTCTTTCCCTACACGACGCTCTTCCGATCT
i5_TruSeq_5014	AATGATACGGCGACCACCGAGATCTACACctgataACACTCTTTCCCTACACGACGCTCTTCCGATCT
i5_TruSeq_5015	AATGATACGGCGACCACCGAGATCTACACtcacggACACTCTTTCCCTACACGACGCTCTTCCGATCT
i5_TruSeq_5016	AATGATACGGCGACCACCGAGATCTACACtattggACACTCTTTCCCTACACGACGCTCTTCCGATCT
i5_TruSeq_5017	AATGATACGGCGACCACCGAGATCTACACgaattgACACTCTTTCCCTACACGACGCTCTTCCGATCT
i5_TruSeq_5018	AATGATACGGCGACCACCGAGATCTACACattccgACACTCTTTCCCTACACGACGCTCTTCCGATCT
i5_TruSeq_5019	AATGATACGGCGACCACCGAGATCTACACctgcgcACACTCTTTCCCTACACGACGCTCTTCCGATCT
i5_TruSeq_5020	AATGATACGGCGACCACCGAGATCTACACcgaaaaACACTCTTTCCCTACACGACGCTCTTCCGATCT
i5_TruSeq_5021	AATGATACGGCGACCACCGAGATCTACACtcgtgtACACTCTTTCCCTACACGACGCTCTTCCGATCT
i5_TruSeq_5022	AATGATACGGCGACCACCGAGATCTACACagtacaACACTCTTTCCCTACACGACGCTCTTCCGATCT
i5_TruSeq_5023	AATGATACGGCGACCACCGAGATCTACACgacgtcACACTCTTTCCCTACACGACGCTCTTCCGATCT
i5_TruSeq_5024	AATGATACGGCGACCACCGAGATCTACACtccgatACACTCTTTCCCTACACGACGCTCTTCCGATCT
i5_TruSeq_5025	AATGATACGGCGACCACCGAGATCTACACgagtccACACTCTTTCCCTACACGACGCTCTTCCGATCT
i5_TruSeq_5026	AATGATACGGCGACCACCGAGATCTACACagactaACACTCTTTCCCTACACGACGCTCTTCCGATCT
i5_TruSeq_5027	AATGATACGGCGACCACCGAGATCTACACattaatACACTCTTTCCCTACACGACGCTCTTCCGATCT
i5_TruSeq_5028	AATGATACGGCGACCACCGAGATCTACACtccctaACACTCTTTCCCTACACGACGCTCTTCCGATCT
i5_TruSeq_5029	AATGATACGGCGACCACCGAGATCTACACctcggtACACTCTTTCCCTACACGACGCTCTTCCGATCT
i5_TruSeq_5030	AATGATACGGCGACCACCGAGATCTACACgagaggACACTCTTTCCCTACACGACGCTCTTCCGATCT
i5_TruSeq_5031	AATGATACGGCGACCACCGAGATCTACACccttagACACTCTTTCCCTACACGACGCTCTTCCGATCT
i5_TruSeq_5032	AATGATACGGCGACCACCGAGATCTACACcgacccACACTCTTTCCCTACACGACGCTCTTCCGATCT
i5_TruSeq_5033	AATGATACGGCGACCACCGAGATCTACACatgtggACACTCTTTCCCTACACGACGCTCTTCCGATCT
i5_TruSeq_5034	AATGATACGGCGACCACCGAGATCTACACctcaacACACTCTTTCCCTACACGACGCTCTTCCGATCT
i5_TruSeq_5035	AATGATACGGCGACCACCGAGATCTACACtctcctACACTCTTTCCCTACACGACGCTCTTCCGATCT
i5_TruSeq_5036	AATGATACGGCGACCACCGAGATCTACACcggctgACACTCTTTCCCTACACGACGCTCTTCCGATCT
i5_TruSeq_5037	AATGATACGGCGACCACCGAGATCTACACgcctttACACTCTTTCCCTACACGACGCTCTTCCGATCT
i5_TruSeq_5038	AATGATACGGCGACCACCGAGATCTACACtacgcaACACTCTTTCCCTACACGACGCTCTTCCGATCT
i5_TruSeq_5039	AATGATACGGCGACCACCGAGATCTACACgatataACACTCTTTCCCTACACGACGCTCTTCCGATCT
Short_i7_TruSeq_7001	CAAGCAGAAGACGGCATACGAGATcagcgtGTGACTGGAGTTCAGACG
Short_i7_TruSeq_7002	CAAGCAGAAGACGGCATACGAGATgatcacGTGACTGGAGTTCAGACG
Short_i7_TruSeq7003	CAAGCAGAAGACGGCATACGAGATaccagtGTGACTGGAGTTCAGACG
Short_i7_TruSeq7004	CAAGCAGAAGACGGCATACGAGATtgcacgGTGACTGGAGTTCAGACG
Short_i7_TruSeq_7005	CAAGCAGAAGACGGCATACGAGATacattaGTGACTGGAGTTCAGACG
Short_i7_TruSeq_7006	CAAGCAGAAGACGGCATACGAGATgtgtagGTGACTGGAGTTCAGACG
Short_i7_TruSeq_7007	CAAGCAGAAGACGGCATACGAGATctagtcGTGACTGGAGTTCAGACG
Short_i7_TruSeq_7008	CAAGCAGAAGACGGCATACGAGATtgtgcaGTGACTGGAGTTCAGACG
Short_i7_TruSeq_7009	CAAGCAGAAGACGGCATACGAGATtcaggaGTGACTGGAGTTCAGACG
Short_i7_TruSeq_7010	CAAGCAGAAGACGGCATACGAGATcggttaGTGACTGGAGTTCAGACG
Short_i7_TruSeq_7011	CAAGCAGAAGACGGCATACGAGATttaactGTGACTGGAGTTCAGACG
Short_i7_TruSeq_7012	CAAGCAGAAGACGGCATACGAGATatgaacGTGACTGGAGTTCAGACG
Short_i7_TruSeq_7013	CAAGCAGAAGACGGCATACGAGATcctaagGTGACTGGAGTTCAGACG
Short_i7_TruSeq_7014	CAAGCAGAAGACGGCATACGAGATaatccgGTGACTGGAGTTCAGACG
Short_i7_TruSeq_7015	CAAGCAGAAGACGGCATACGAGATggctgcGTGACTGGAGTTCAGACG
Short_i7_TruSeq_7016	CAAGCAGAAGACGGCATACGAGATtaccttGTGACTGGAGTTCAGACG
Short_i7_TruSeq_7017	CAAGCAGAAGACGGCATACGAGATtcttaaGTGACTGGAGTTCAGACG
Short_i7_TruSeq_7018	CAAGCAGAAGACGGCATACGAGATgtcaggGTGACTGGAGTTCAGACG
Short_i7_TruSeq_7019	CAAGCAGAAGACGGCATACGAGATatactgGTGACTGGAGTTCAGACG
Short_i7_TruSeq_7020	CAAGCAGAAGACGGCATACGAGATtatgtcGTGACTGGAGTTCAGACG
Short_i7_TruSeq_7021	CAAGCAGAAGACGGCATACGAGATgagtccGTGACTGGAGTTCAGACG
Short_i7_TruSeq_7022	CAAGCAGAAGACGGCATACGAGATggaggtGTGACTGGAGTTCAGACG
Short_i7_TruSeq_7023	CAAGCAGAAGACGGCATACGAGATtatgtcGTGACTGGAGTTCAGACG
Short_i7_TruSeq_7024	CAAGCAGAAGACGGCATACGAGATccgcaaGTGACTGGAGTTCAGACG
Short_i7_TruSeq_7025	CAAGCAGAAGACGGCATACGAGATtttatgGTGACTGGAGTTCAGACG
Short_i7_TruSeq_7026	CAAGCAGAAGACGGCATACGAGATaacgccGTGACTGGAGTTCAGACG
Short_i7_TruSeq_7027	CAAGCAGAAGACGGCATACGAGATcaagcaGTGACTGGAGTTCAGACG
Short_i7_TruSeq_7028	CAAGCAGAAGACGGCATACGAGATgctcgaGTGACTGGAGTTCAGACG
Short_i7_TruSeq_7029	CAAGCAGAAGACGGCATACGAGATgcgaatGTGACTGGAGTTCAGACG
Short_i7_TruSeq_7030	CAAGCAGAAGACGGCATACGAGATtggattGTGACTGGAGTTCAGACG
Short_i7_TruSeq_7031	CAAGCAGAAGACGGCATACGAGATacctacGTGACTGGAGTTCAGACG
Short_i7_TruSeq_7032	CAAGCAGAAGACGGCATACGAGATcgaaggGTGACTGGAGTTCAGACG
Short_i7_TruSeq_7033	CAAGCAGAAGACGGCATACGAGATagatagGTGACTGGAGTTCAGACG
Short_i7_TruSeq_7034	CAAGCAGAAGACGGCATACGAGATttggtaGTGACTGGAGTTCAGACG
Short_i7_TruSeq_7035	CAAGCAGAAGACGGCATACGAGATgttaccGTGACTGGAGTTCAGACG
Short_i7_TruSeq_7036	CAAGCAGAAGACGGCATACGAGATcgcaacGTGACTGGAGTTCAGACG
Short_i7_TruSeq_7037	CAAGCAGAAGACGGCATACGAGATtggcgaGTGACTGGAGTTCAGACG
Short_i7_TruSeq_7038	CAAGCAGAAGACGGCATACGAGATaccgtgGTGACTGGAGTTCAGACG
Short_i7_TruSeq_7039	CAAGCAGAAGACGGCATACGAGATcaacagGTGACTGGAGTTCAGACG
