## Supplementary material for "RBPscan: A Quantitative, In Vivo Tool for Profiling RNA-Binding Protein Interactions": Table_S2_miR-430_pool

### Sheet: dreAgo2_ADARcd
Protein	Target	Replicate	Normalized Editing
Ago2-Adar	8mer	1	7.81668
Ago2-Adar	8mer	2	7.22212
Ago2-Adar	8mer	3	5.12626
Ago2-Adar	7mer-A1	1	3.34564
Ago2-Adar	7mer-A1	2	2.65072
Ago2-Adar	7mer-A1	3	1.43034
Ago2-Adar	7mer-m8	1	2.59276
Ago2-Adar	7mer-m8	2	2.77957
Ago2-Adar	7mer-m8	3	1.79387
Ago2-Adar	6mer	1	1.47098
Ago2-Adar	6mer	2	1.50341
Ago2-Adar	6mer	3	1.90461
Ago2-Adar	6mer-A1	1	-0.410925
Ago2-Adar	6mer-A1	2	-0.286844
Ago2-Adar	6mer-A1	3	-0.18837
Ago2-Adar	6mer-m8	1	0.466089
Ago2-Adar	6mer-m8	2	0.307938
Ago2-Adar	6mer-m8	3	-0.183019
Ago2-Adar	Reverse Complement	1	-0.344431
Ago2-Adar	Reverse Complement	2	0.251348
Ago2-Adar	Reverse Complement	3	0.145924

### Sheet: ADARcd
Protein	Target	Replicate	Normalized Editing
Adar	RC	1	-0.271893
Adar	RC	2	-0.570467
Adar	RC	3	-0.157858
Adar	8mer	1	0.152153
Adar	8mer	2	0.000298025
Adar	8mer	3	-0.315598
Adar	7mer-m8	1	-1.18849
Adar	7mer-m8	2	-0.0487643
Adar	7mer-m8	3	-0.62232
Adar	7mer-A1	1	-0.600175
Adar	7mer-A1	2	-0.0172266
Adar	7mer-A1	3	0.248942
Adar	6mer-m8	1	-0.239844
Adar	6mer-m8	2	0.079841
Adar	6mer-m8	3	0.588741
Adar	6mer-A1	1	-0.31396
Adar	6mer-A1	2	-0.0984329
Adar	6mer-A1	3	-0.598012
Adar	6mer	1	-0.168651
Adar	6mer	2	0.131062
Adar	6mer	3	0.563252
