## Supplementary material for "RBPscan: A Quantitative, In Vivo Tool for Profiling RNA-Binding Protein Interactions": Table_S3_PRE_oligos

### Sheet: Sheet1
Oligos to clone PREs into recorder plasmid
CAACGCTATTCTGGCTGATGTGAATATCTATCCAACGCAATTC
CAACGCTATTCTGGCTGAAAGTTGATTCTATCCAACGCAATTC
CAACGCTATTCTGGCTGATTTAGTTATCTATCCAACGCAATTC
CAACGCTATTCTGGCTGATGTCGATATCTATCCAACGCAATTC
CAACGCTATTCTGGCTGATGGAAACATCTATCCAACGCAATTC
CAACGCTATTCTGGCTGATGACGATATCTATCCAACGCAATTC
CAACGCTATTCTGGCTGATGTAATGATCTATCCAACGCAATTC
CAACGCTATTCTGGCTGATATAAAAATCTATCCAACGCAATTC
CAACGCTATTCTGGCTGATGAAGATCTCTATCCAACGCAATTC
CAACGCTATTCTGGCTGATGTAGATATCTATCCAACGCAATTC
CAACGCTATTCTGGCTGACGTACCTATCTATCCAACGCAATTC
CAACGCTATTCTGGCTGATAAATATATCTATCCAACGCAATTC
CAACGCTATTCTGGCTGAATAGATGCTCTATCCAACGCAATTC
CAACGCTATTCTGGCTGAAATATATATCTATCCAACGCAATTC
CAACGCTATTCTGGCTGAATCGATGTTCTATCCAACGCAATTC
CAACGCTATTCTGGCTGATGTATGTCTCTATCCAACGCAATTC
CAACGCTATTCTGGCTGACGTAGATGTCTATCCAACGCAATTC
CAACGCTATTCTGGCTGACGGAAATATCTATCCAACGCAATTC
CAACGCTATTCTGGCTGATGTGGTTATCTATCCAACGCAATTC
CAACGCTATTCTGGCTGATGTAGCTTTCTATCCAACGCAATTC
CAACGCTATTCTGGCTGATCGAGATATCTATCCAACGCAATTC
CAACGCTATTCTGGCTGATTTAGCTATCTATCCAACGCAATTC
CAACGCTATTCTGGCTGATGCACATATCTATCCAACGCAATTC
CAACGCTATTCTGGCTGATGCCTATATCTATCCAACGCAATTC
CAACGCTATTCTGGCTGATGCGTATATCTATCCAACGCAATTC
CAACGCTATTCTGGCTGATGGAGAGATCTATCCAACGCAATTC
CAACGCTATTCTGGCTGAAGTGAATATCTATCCAACGCAATTC
CAACGCTATTCTGGCTGACGTAGTTATCTATCCAACGCAATTC
CAACGCTATTCTGGCTGATGTCAATGTCTATCCAACGCAATTC
CAACGCTATTCTGGCTGATATCTATATCTATCCAACGCAATTC
CAACGCTATTCTGGCTGATGAGCATATCTATCCAACGCAATTC
CAACGCTATTCTGGCTGATGTAAAGCTCTATCCAACGCAATTC
CAACGCTATTCTGGCTGAAGCAGATATCTATCCAACGCAATTC
CAACGCTATTCTGGCTGATGTATTTATCTATCCAACGCAATTC
CAACGCTATTCTGGCTGAGGTAAATTTCTATCCAACGCAATTC
CAACGCTATTCTGGCTGATGGAACTATCTATCCAACGCAATTC
CAACGCTATTCTGGCTGATGTACCTGTCTATCCAACGCAATTC
CAACGCTATTCTGGCTGAATACACGTTCTATCCAACGCAATTC
CAACGCTATTCTGGCTGAGGTAACTATCTATCCAACGCAATTC
CAACGCTATTCTGGCTGAAATAGATATCTATCCAACGCAATTC
CAACGCTATTCTGGCTGAGCTAGATATCTATCCAACGCAATTC
CAACGCTATTCTGGCTGATCTAGATGTCTATCCAACGCAATTC
CAACGCTATTCTGGCTGATCTACACATCTATCCAACGCAATTC
CAACGCTATTCTGGCTGATTTCCATATCTATCCAACGCAATTC
CAACGCTATTCTGGCTGAATATACGTTCTATCCAACGCAATTC
CAACGCTATTCTGGCTGATGTCGATGTCTATCCAACGCAATTC
CAACGCTATTCTGGCTGATCTCGATATCTATCCAACGCAATTC
CAACGCTATTCTGGCTGACGGATATATCTATCCAACGCAATTC
CAACGCTATTCTGGCTGATTTACCTATCTATCCAACGCAATTC
CAACGCTATTCTGGCTGAATCAATGTTCTATCCAACGCAATTC
CAACGCTATTCTGGCTGATCTATGTATCTATCCAACGCAATTC
CAACGCTATTCTGGCTGAGGTATAGATCTATCCAACGCAATTC
CAACGCTATTCTGGCTGATGATGATATCTATCCAACGCAATTC
CAACGCTATTCTGGCTGAGGTCGATATCTATCCAACGCAATTC
CAACGCTATTCTGGCTGACGTTGATATCTATCCAACGCAATTC
CAACGCTATTCTGGCTGATGGAGGTATCTATCCAACGCAATTC
CAACGCTATTCTGGCTGAGGCATATATCTATCCAACGCAATTC
CAACGCTATTCTGGCTGATTGAAATATCTATCCAACGCAATTC
CAACGCTATTCTGGCTGATGAAGACATCTATCCAACGCAATTC
CAACGCTATTCTGGCTGATGTAGAATTCTATCCAACGCAATTC
CAACGCTATTCTGGCTGATACAAATATCTATCCAACGCAATTC
CAACGCTATTCTGGCTGATGGATATATCTATCCAACGCAATTC
CAACGCTATTCTGGCTGAAGTATATGTCTATCCAACGCAATTC
CAACGCTATTCTGGCTGATTTACTTATCTATCCAACGCAATTC
CAACGCTATTCTGGCTGATGTACAACTCTATCCAACGCAATTC
CAACGCTATTCTGGCTGATGTACTTTTCTATCCAACGCAATTC
CAACGCTATTCTGGCTGAGGAAAATATCTATCCAACGCAATTC
CAACGCTATTCTGGCTGATGTGCATGTCTATCCAACGCAATTC
CAACGCTATTCTGGCTGAAAAGTTATTCTATCCAACGCAATTC
CAACGCTATTCTGGCTGACCCCTTTTTCTATCCAACGCAATTC
CAACGCTATTCTGGCTGAACACACACTCTATCCAACGCAATTC
CAACGCTATTCTGGCTGAAGTAATTATCTATCCAACGCAATTC
CAACGCTATTCTGGCTGATGTTTACATCTATCCAACGCAATTC
CAACGCTATTCTGGCTGATGAGGATATCTATCCAACGCAATTC
CAACGCTATTCTGGCTGATGTACATGTCTATCCAACGCAATTC
CAACGCTATTCTGGCTGAAGTCGATATCTATCCAACGCAATTC
CAACGCTATTCTGGCTGATAGATATATCTATCCAACGCAATTC
CAACGCTATTCTGGCTGAATACATGGTCTATCCAACGCAATTC
CAACGCTATTCTGGCTGATGTGTATCTCTATCCAACGCAATTC
CAACGCTATTCTGGCTGATGTATTCATCTATCCAACGCAATTC
CAACGCTATTCTGGCTGAAGTAGATATCTATCCAACGCAATTC
CAACGCTATTCTGGCTGATGAAACTATCTATCCAACGCAATTC
CAACGCTATTCTGGCTGATGTGTTTATCTATCCAACGCAATTC
CAACGCTATTCTGGCTGATGTTAAAATCTATCCAACGCAATTC
CAACGCTATTCTGGCTGATGTATCTGTCTATCCAACGCAATTC
CAACGCTATTCTGGCTGATGTTTTTATCTATCCAACGCAATTC
CAACGCTATTCTGGCTGATCTCCATATCTATCCAACGCAATTC
CAACGCTATTCTGGCTGACGTACTTATCTATCCAACGCAATTC
CAACGCTATTCTGGCTGATGGATGTATCTATCCAACGCAATTC
CAACGCTATTCTGGCTGAGATAGATATCTATCCAACGCAATTC
CAACGCTATTCTGGCTGATGCAACTATCTATCCAACGCAATTC
CAACGCTATTCTGGCTGACCCCAAAATCTATCCAACGCAATTC
CAACGCTATTCTGGCTGATGAAGCTATCTATCCAACGCAATTC
CAACGCTATTCTGGCTGATGAAGATATCTATCCAACGCAATTC
CAACGCTATTCTGGCTGATATTCATATCTATCCAACGCAATTC
CAACGCTATTCTGGCTGATTTGTATATCTATCCAACGCAATTC
CAACGCTATTCTGGCTGATATACAGATCTATCCAACGCAATTC
CAACGCTATTCTGGCTGATGTGAAAATCTATCCAACGCAATTC
CAACGCTATTCTGGCTGATATTAATATCTATCCAACGCAATTC
CAACGCTATTCTGGCTGACAATGTATTCTATCCAACGCAATTC
CAACGCTATTCTGGCTGATGTAGATTTCTATCCAACGCAATTC
CAACGCTATTCTGGCTGATCTACAGATCTATCCAACGCAATTC
CAACGCTATTCTGGCTGATTTCGATATCTATCCAACGCAATTC
CAACGCTATTCTGGCTGACGCACGATTCTATCCAACGCAATTC
CAACGCTATTCTGGCTGATGCAGGTATCTATCCAACGCAATTC
CAACGCTATTCTGGCTGACGTACAAATCTATCCAACGCAATTC
CAACGCTATTCTGGCTGATGCCGATATCTATCCAACGCAATTC
CAACGCTATTCTGGCTGAAGACATGTTCTATCCAACGCAATTC
CAACGCTATTCTGGCTGATGGAGACATCTATCCAACGCAATTC
CAACGCTATTCTGGCTGATGTTGAGATCTATCCAACGCAATTC
CAACGCTATTCTGGCTGAATACCTGTTCTATCCAACGCAATTC
CAACGCTATTCTGGCTGATGAACATATCTATCCAACGCAATTC
CAACGCTATTCTGGCTGATTTAGAAATCTATCCAACGCAATTC
CAACGCTATTCTGGCTGACTACATGTTCTATCCAACGCAATTC
CAACGCTATTCTGGCTGATGTTAATCTCTATCCAACGCAATTC
CAACGCTATTCTGGCTGAGGAACATATCTATCCAACGCAATTC
CAACGCTATTCTGGCTGATGTCTTTATCTATCCAACGCAATTC
CAACGCTATTCTGGCTGAAGAGATGTTCTATCCAACGCAATTC
CAACGCTATTCTGGCTGATCTAAACATCTATCCAACGCAATTC
CAACGCTATTCTGGCTGATGTAACTATCTATCCAACGCAATTC
CAACGCTATTCTGGCTGATTTACATGTCTATCCAACGCAATTC
CAACGCTATTCTGGCTGATGAATAGATCTATCCAACGCAATTC
CAACGCTATTCTGGCTGAAGTAACTATCTATCCAACGCAATTC
CAACGCTATTCTGGCTGATGTAATCATCTATCCAACGCAATTC
CAACGCTATTCTGGCTGATGCACATTTCTATCCAACGCAATTC
CAACGCTATTCTGGCTGAAGAGAGAGTCTATCCAACGCAATTC
CAACGCTATTCTGGCTGATTTAAATGTCTATCCAACGCAATTC
CAACGCTATTCTGGCTGAGGTAAACATCTATCCAACGCAATTC
CAACGCTATTCTGGCTGAGTATAGATTCTATCCAACGCAATTC
CAACGCTATTCTGGCTGATATATAAATCTATCCAACGCAATTC
CAACGCTATTCTGGCTGATGTCCAGATCTATCCAACGCAATTC
CAACGCTATTCTGGCTGATGAACGTATCTATCCAACGCAATTC
CAACGCTATTCTGGCTGATCTTAATATCTATCCAACGCAATTC
CAACGCTATTCTGGCTGATGCAAATCTCTATCCAACGCAATTC
CAACGCTATTCTGGCTGACCTACATATCTATCCAACGCAATTC
CAACGCTATTCTGGCTGATACACATATCTATCCAACGCAATTC
CAACGCTATTCTGGCTGATATAAACATCTATCCAACGCAATTC
CAACGCTATTCTGGCTGACCTAGATATCTATCCAACGCAATTC
CAACGCTATTCTGGCTGAGGGGGGGGTCTATCCAACGCAATTC
CAACGCTATTCTGGCTGAGGGAGATATCTATCCAACGCAATTC
CAACGCTATTCTGGCTGATGTATACGTCTATCCAACGCAATTC
CAACGCTATTCTGGCTGATGAACATCTCTATCCAACGCAATTC
CAACGCTATTCTGGCTGATGAATATCTCTATCCAACGCAATTC
CAACGCTATTCTGGCTGATGGAAATGTCTATCCAACGCAATTC
CAACGCTATTCTGGCTGATGTACCTATCTATCCAACGCAATTC
CAACGCTATTCTGGCTGAAAATTTCGTCTATCCAACGCAATTC
CAACGCTATTCTGGCTGATGTAACGATCTATCCAACGCAATTC
CAACGCTATTCTGGCTGATGGTGATATCTATCCAACGCAATTC
CAACGCTATTCTGGCTGAGGGAAATATCTATCCAACGCAATTC
CAACGCTATTCTGGCTGATGCAGACATCTATCCAACGCAATTC
CAACGCTATTCTGGCTGATGTGCGTATCTATCCAACGCAATTC
CAACGCTATTCTGGCTGAAGTATCTATCTATCCAACGCAATTC
CAACGCTATTCTGGCTGATGTCTATATCTATCCAACGCAATTC
CAACGCTATTCTGGCTGATGTCAATTTCTATCCAACGCAATTC
CAACGCTATTCTGGCTGATATAGCTATCTATCCAACGCAATTC
CAACGCTATTCTGGCTGATGTATATGTCTATCCAACGCAATTC
CAACGCTATTCTGGCTGATGTAATTGTCTATCCAACGCAATTC
CAACGCTATTCTGGCTGATGAATTTATCTATCCAACGCAATTC
CAACGCTATTCTGGCTGATGTTTCTATCTATCCAACGCAATTC
CAACGCTATTCTGGCTGATGCATATTTCTATCCAACGCAATTC
CAACGCTATTCTGGCTGAAAAAAATATCTATCCAACGCAATTC
CAACGCTATTCTGGCTGATAAAGATATCTATCCAACGCAATTC
CAACGCTATTCTGGCTGACATAGATATCTATCCAACGCAATTC
CAACGCTATTCTGGCTGAGAATTTACTCTATCCAACGCAATTC
CAACGCTATTCTGGCTGATGGAGATATCTATCCAACGCAATTC
CAACGCTATTCTGGCTGATGTACCAATCTATCCAACGCAATTC
CAACGCTATTCTGGCTGATGCATAAATCTATCCAACGCAATTC
CAACGCTATTCTGGCTGATGTGCATCTCTATCCAACGCAATTC
CAACGCTATTCTGGCTGATGGACATGTCTATCCAACGCAATTC
CAACGCTATTCTGGCTGATTCAGATATCTATCCAACGCAATTC
CAACGCTATTCTGGCTGATGGACAAATCTATCCAACGCAATTC
CAACGCTATTCTGGCTGAACATTGATTCTATCCAACGCAATTC
CAACGCTATTCTGGCTGATGTACACGTCTATCCAACGCAATTC
CAACGCTATTCTGGCTGATTAGATGTTCTATCCAACGCAATTC
CAACGCTATTCTGGCTGATGTGCACATCTATCCAACGCAATTC
CAACGCTATTCTGGCTGACGTAAAAATCTATCCAACGCAATTC
CAACGCTATTCTGGCTGATATATAGATCTATCCAACGCAATTC
CAACGCTATTCTGGCTGATGTTTTTTTCTATCCAACGCAATTC
CAACGCTATTCTGGCTGATCTAAATGTCTATCCAACGCAATTC
CAACGCTATTCTGGCTGATATACCTATCTATCCAACGCAATTC
CAACGCTATTCTGGCTGAGAAGTTATTCTATCCAACGCAATTC
CAACGCTATTCTGGCTGATCAACATATCTATCCAACGCAATTC
CAACGCTATTCTGGCTGATGCACACATCTATCCAACGCAATTC
CAACGCTATTCTGGCTGATGTCCCCCTCTATCCAACGCAATTC
CAACGCTATTCTGGCTGATGTGGATTTCTATCCAACGCAATTC
CAACGCTATTCTGGCTGATGTACGTATCTATCCAACGCAATTC
CAACGCTATTCTGGCTGATGTAGACCTCTATCCAACGCAATTC
CAACGCTATTCTGGCTGATGCGGATATCTATCCAACGCAATTC
CAACGCTATTCTGGCTGATTTGAATATCTATCCAACGCAATTC
CAACGCTATTCTGGCTGATGAAAACATCTATCCAACGCAATTC
CAACGCTATTCTGGCTGATAGACATATCTATCCAACGCAATTC
CAACGCTATTCTGGCTGACGCAAATATCTATCCAACGCAATTC
CAACGCTATTCTGGCTGATGTATTTTTCTATCCAACGCAATTC
CAACGCTATTCTGGCTGAATAAATGATCTATCCAACGCAATTC
CAACGCTATTCTGGCTGATTTGGATATCTATCCAACGCAATTC
CAACGCTATTCTGGCTGAAGGAAATATCTATCCAACGCAATTC
CAACGCTATTCTGGCTGATGAAAAAATCTATCCAACGCAATTC
CAACGCTATTCTGGCTGATGTATCTCTCTATCCAACGCAATTC
CAACGCTATTCTGGCTGAAGTGCATATCTATCCAACGCAATTC
CAACGCTATTCTGGCTGATGTCTAGATCTATCCAACGCAATTC
CAACGCTATTCTGGCTGATTTATTTATCTATCCAACGCAATTC
CAACGCTATTCTGGCTGATGTTCAGATCTATCCAACGCAATTC
CAACGCTATTCTGGCTGATGCTTATATCTATCCAACGCAATTC
CAACGCTATTCTGGCTGATGTAGATCTCTATCCAACGCAATTC
CAACGCTATTCTGGCTGAAGTACAAATCTATCCAACGCAATTC
CAACGCTATTCTGGCTGATGTATGGATCTATCCAACGCAATTC
CAACGCTATTCTGGCTGAGCTACATATCTATCCAACGCAATTC
CAACGCTATTCTGGCTGAAGTACATCTCTATCCAACGCAATTC
CAACGCTATTCTGGCTGAGGTTCATATCTATCCAACGCAATTC
CAACGCTATTCTGGCTGATGAAGTTATCTATCCAACGCAATTC
CAACGCTATTCTGGCTGAGTACATATTCTATCCAACGCAATTC
CAACGCTATTCTGGCTGATATACTTATCTATCCAACGCAATTC
CAACGCTATTCTGGCTGACAATTGATTCTATCCAACGCAATTC
CAACGCTATTCTGGCTGATGCGAATATCTATCCAACGCAATTC
CAACGCTATTCTGGCTGATGTACAGATCTATCCAACGCAATTC
CAACGCTATTCTGGCTGATGTAGTTCTCTATCCAACGCAATTC
CAACGCTATTCTGGCTGAGTTATATATCTATCCAACGCAATTC
CAACGCTATTCTGGCTGATGGACAGATCTATCCAACGCAATTC
CAACGCTATTCTGGCTGAAAATTTGGTCTATCCAACGCAATTC
CAACGCTATTCTGGCTGAGAATATGTTCTATCCAACGCAATTC
CAACGCTATTCTGGCTGAGGTATAAATCTATCCAACGCAATTC
CAACGCTATTCTGGCTGATGTTGATTTCTATCCAACGCAATTC
CAACGCTATTCTGGCTGACGTAAATTTCTATCCAACGCAATTC
CAACGCTATTCTGGCTGATCTAGCTATCTATCCAACGCAATTC
CAACGCTATTCTGGCTGATGTAAACCTCTATCCAACGCAATTC
CAACGCTATTCTGGCTGAGTAAATGTTCTATCCAACGCAATTC
CAACGCTATTCTGGCTGATGGACGTATCTATCCAACGCAATTC
CAACGCTATTCTGGCTGAGCATGGCATCTATCCAACGCAATTC
CAACGCTATTCTGGCTGATGCAGCTATCTATCCAACGCAATTC
CAACGCTATTCTGGCTGACTTATATATCTATCCAACGCAATTC
CAACGCTATTCTGGCTGATCGAAATATCTATCCAACGCAATTC
CAACGCTATTCTGGCTGATTTAGAGATCTATCCAACGCAATTC
CAACGCTATTCTGGCTGAGATATATATCTATCCAACGCAATTC
CAACGCTATTCTGGCTGACGGATGATTCTATCCAACGCAATTC
CAACGCTATTCTGGCTGATGTAGTAATCTATCCAACGCAATTC
CAACGCTATTCTGGCTGAGGTACATGTCTATCCAACGCAATTC
CAACGCTATTCTGGCTGAATTAAATATCTATCCAACGCAATTC
CAACGCTATTCTGGCTGATGGACATTTCTATCCAACGCAATTC
CAACGCTATTCTGGCTGAAGTCAATATCTATCCAACGCAATTC
CAACGCTATTCTGGCTGACTTAAATATCTATCCAACGCAATTC
CAACGCTATTCTGGCTGAAGGATATATCTATCCAACGCAATTC
CAACGCTATTCTGGCTGAAGTAAGTATCTATCCAACGCAATTC
CAACGCTATTCTGGCTGATGAAAATCTCTATCCAACGCAATTC
CAACGCTATTCTGGCTGAGGTAGTTATCTATCCAACGCAATTC
CAACGCTATTCTGGCTGAGGTATTTATCTATCCAACGCAATTC
CAACGCTATTCTGGCTGATGTACGAATCTATCCAACGCAATTC
CAACGCTATTCTGGCTGATATGCATATCTATCCAACGCAATTC
CAACGCTATTCTGGCTGATGTTTATTTCTATCCAACGCAATTC
CAACGCTATTCTGGCTGAAGTCTATATCTATCCAACGCAATTC
CAACGCTATTCTGGCTGAAAAAAAAATCTATCCAACGCAATTC
CAACGCTATTCTGGCTGAACAAATGTTCTATCCAACGCAATTC
CAACGCTATTCTGGCTGATGTAGAACTCTATCCAACGCAATTC
CAACGCTATTCTGGCTGACGTATTTATCTATCCAACGCAATTC
CAACGCTATTCTGGCTGATCTATATCTCTATCCAACGCAATTC
CAACGCTATTCTGGCTGAAGTTTATATCTATCCAACGCAATTC
CAACGCTATTCTGGCTGAATAAATATTCTATCCAACGCAATTC
CAACGCTATTCTGGCTGACGTACAGATCTATCCAACGCAATTC
CAACGCTATTCTGGCTGATGTAGAGTTCTATCCAACGCAATTC
CAACGCTATTCTGGCTGAATATATCTTCTATCCAACGCAATTC
CAACGCTATTCTGGCTGAATAGATGATCTATCCAACGCAATTC
CAACGCTATTCTGGCTGATGACTATATCTATCCAACGCAATTC
CAACGCTATTCTGGCTGATCTACTTATCTATCCAACGCAATTC
CAACGCTATTCTGGCTGATGTGGAGATCTATCCAACGCAATTC
CAACGCTATTCTGGCTGATGTACGTGTCTATCCAACGCAATTC
CAACGCTATTCTGGCTGATGTGTACATCTATCCAACGCAATTC
CAACGCTATTCTGGCTGAGGTATATTTCTATCCAACGCAATTC
CAACGCTATTCTGGCTGATGTAGACTTCTATCCAACGCAATTC
CAACGCTATTCTGGCTGATGGACATATCTATCCAACGCAATTC
CAACGCTATTCTGGCTGATGTATTTCTCTATCCAACGCAATTC
CAACGCTATTCTGGCTGATAAACATATCTATCCAACGCAATTC
CAACGCTATTCTGGCTGATGTATACATCTATCCAACGCAATTC
CAACGCTATTCTGGCTGATGAATCTATCTATCCAACGCAATTC
CAACGCTATTCTGGCTGACGTAGACATCTATCCAACGCAATTC
CAACGCTATTCTGGCTGAAGTAGTTATCTATCCAACGCAATTC
CAACGCTATTCTGGCTGATGTAAGAATCTATCCAACGCAATTC
CAACGCTATTCTGGCTGAGTTAAATATCTATCCAACGCAATTC
CAACGCTATTCTGGCTGATTTATCTATCTATCCAACGCAATTC
CAACGCTATTCTGGCTGATGTACTTCTCTATCCAACGCAATTC
CAACGCTATTCTGGCTGATGGACACATCTATCCAACGCAATTC
CAACGCTATTCTGGCTGATATACAAATCTATCCAACGCAATTC
CAACGCTATTCTGGCTGAAGAAGACTTCTATCCAACGCAATTC
CAACGCTATTCTGGCTGATGTTCATGTCTATCCAACGCAATTC
CAACGCTATTCTGGCTGATGTTGACATCTATCCAACGCAATTC
CAACGCTATTCTGGCTGATGTAAATGTCTATCCAACGCAATTC
CAACGCTATTCTGGCTGATGCAGATCTCTATCCAACGCAATTC
CAACGCTATTCTGGCTGATGTAAGTCTCTATCCAACGCAATTC
CAACGCTATTCTGGCTGATGTACATATCTATCCAACGCAATTC
CAACGCTATTCTGGCTGATGTAATTATCTATCCAACGCAATTC
CAACGCTATTCTGGCTGATGTGTAGATCTATCCAACGCAATTC
CAACGCTATTCTGGCTGATGGACCTATCTATCCAACGCAATTC
CAACGCTATTCTGGCTGATTAATATATCTATCCAACGCAATTC
CAACGCTATTCTGGCTGAAAATTGATTCTATCCAACGCAATTC
CAACGCTATTCTGGCTGATATAGAGATCTATCCAACGCAATTC
CAACGCTATTCTGGCTGAGACTATATTCTATCCAACGCAATTC
CAACGCTATTCTGGCTGATGAGTATATCTATCCAACGCAATTC
CAACGCTATTCTGGCTGATGTTTATATCTATCCAACGCAATTC
CAACGCTATTCTGGCTGATGTCTGTATCTATCCAACGCAATTC
CAACGCTATTCTGGCTGATATAACTATCTATCCAACGCAATTC
CAACGCTATTCTGGCTGACGTAAATATCTATCCAACGCAATTC
CAACGCTATTCTGGCTGATGTTACTATCTATCCAACGCAATTC
CAACGCTATTCTGGCTGATGTCTAAATCTATCCAACGCAATTC
CAACGCTATTCTGGCTGAGGTAATTATCTATCCAACGCAATTC
CAACGCTATTCTGGCTGAGGTGCATATCTATCCAACGCAATTC
CAACGCTATTCTGGCTGAAGTGGATATCTATCCAACGCAATTC
CAACGCTATTCTGGCTGATGTATGTATCTATCCAACGCAATTC
CAACGCTATTCTGGCTGATTGAGATATCTATCCAACGCAATTC
CAACGCTATTCTGGCTGATGTATATTTCTATCCAACGCAATTC
CAACGCTATTCTGGCTGATGAAAATTTCTATCCAACGCAATTC
CAACGCTATTCTGGCTGATGTGGGGGTCTATCCAACGCAATTC
CAACGCTATTCTGGCTGATATATGTATCTATCCAACGCAATTC
CAACGCTATTCTGGCTGAGGGGGATATCTATCCAACGCAATTC
CAACGCTATTCTGGCTGATGGAAAGATCTATCCAACGCAATTC
CAACGCTATTCTGGCTGACGAACATATCTATCCAACGCAATTC
CAACGCTATTCTGGCTGATGTTGATATCTATCCAACGCAATTC
CAACGCTATTCTGGCTGATCTAAGTATCTATCCAACGCAATTC
CAACGCTATTCTGGCTGATGTATAGGTCTATCCAACGCAATTC
CAACGCTATTCTGGCTGATGTACACATCTATCCAACGCAATTC
CAACGCTATTCTGGCTGATGTGAGTATCTATCCAACGCAATTC
CAACGCTATTCTGGCTGAATACGTGTTCTATCCAACGCAATTC
CAACGCTATTCTGGCTGAAGTAAATTTCTATCCAACGCAATTC
CAACGCTATTCTGGCTGAGGTGTATATCTATCCAACGCAATTC
CAACGCTATTCTGGCTGATGTCCATCTCTATCCAACGCAATTC
CAACGCTATTCTGGCTGATGTAGAGGTCTATCCAACGCAATTC
CAACGCTATTCTGGCTGAAATAAATATCTATCCAACGCAATTC
CAACGCTATTCTGGCTGATATACATATCTATCCAACGCAATTC
CAACGCTATTCTGGCTGATATAGATTTCTATCCAACGCAATTC
CAACGCTATTCTGGCTGAACTATATATCTATCCAACGCAATTC
CAACGCTATTCTGGCTGATCTGCATATCTATCCAACGCAATTC
CAACGCTATTCTGGCTGATGTAAATATCTATCCAACGCAATTC
CAACGCTATTCTGGCTGATGTAGGTCTCTATCCAACGCAATTC
CAACGCTATTCTGGCTGATGGATAGATCTATCCAACGCAATTC
CAACGCTATTCTGGCTGATGAAGAGATCTATCCAACGCAATTC
CAACGCTATTCTGGCTGATGTAACTTTCTATCCAACGCAATTC
CAACGCTATTCTGGCTGATATAGTTATCTATCCAACGCAATTC
CAACGCTATTCTGGCTGATGGATACATCTATCCAACGCAATTC
CAACGCTATTCTGGCTGAGTAGATATTCTATCCAACGCAATTC
CAACGCTATTCTGGCTGATGTAAAGATCTATCCAACGCAATTC
CAACGCTATTCTGGCTGATGTTTAGATCTATCCAACGCAATTC
CAACGCTATTCTGGCTGATGGACTTATCTATCCAACGCAATTC
CAACGCTATTCTGGCTGATGTATAGCTCTATCCAACGCAATTC
CAACGCTATTCTGGCTGATCTATACATCTATCCAACGCAATTC
CAACGCTATTCTGGCTGATGAAAGTATCTATCCAACGCAATTC
CAACGCTATTCTGGCTGATGTAAGTGTCTATCCAACGCAATTC
CAACGCTATTCTGGCTGAATGAATGTTCTATCCAACGCAATTC
CAACGCTATTCTGGCTGATGTATCTTTCTATCCAACGCAATTC
CAACGCTATTCTGGCTGATGCAGAAATCTATCCAACGCAATTC
CAACGCTATTCTGGCTGATTCAAATATCTATCCAACGCAATTC
CAACGCTATTCTGGCTGAATAGTCATTCTATCCAACGCAATTC
CAACGCTATTCTGGCTGACGTAACTATCTATCCAACGCAATTC
CAACGCTATTCTGGCTGATGTATAGATCTATCCAACGCAATTC
CAACGCTATTCTGGCTGATGTAAGTATCTATCCAACGCAATTC
CAACGCTATTCTGGCTGAGTAGATGTTCTATCCAACGCAATTC
CAACGCTATTCTGGCTGAATATATGGTCTATCCAACGCAATTC
CAACGCTATTCTGGCTGATCTATAAATCTATCCAACGCAATTC
CAACGCTATTCTGGCTGACATATATATCTATCCAACGCAATTC
CAACGCTATTCTGGCTGAGGTACACATCTATCCAACGCAATTC
CAACGCTATTCTGGCTGATGTACGCATCTATCCAACGCAATTC
CAACGCTATTCTGGCTGACCCCCATATCTATCCAACGCAATTC
CAACGCTATTCTGGCTGACGTAAAGATCTATCCAACGCAATTC
CAACGCTATTCTGGCTGATGCAGAGATCTATCCAACGCAATTC
CAACGCTATTCTGGCTGATGTAGTTATCTATCCAACGCAATTC
CAACGCTATTCTGGCTGATGTTAATATCTATCCAACGCAATTC
CAACGCTATTCTGGCTGACGTCCATATCTATCCAACGCAATTC
CAACGCTATTCTGGCTGAATGTATAGTCTATCCAACGCAATTC
CAACGCTATTCTGGCTGATATAAGTATCTATCCAACGCAATTC
CAACGCTATTCTGGCTGAAAAAGGGGTCTATCCAACGCAATTC
CAACGCTATTCTGGCTGATGTCCCTATCTATCCAACGCAATTC
CAACGCTATTCTGGCTGATCTATCTATCTATCCAACGCAATTC
CAACGCTATTCTGGCTGATCTAAATATCTATCCAACGCAATTC
CAACGCTATTCTGGCTGATGTAAAAATCTATCCAACGCAATTC
CAACGCTATTCTGGCTGAATACAAGTTCTATCCAACGCAATTC
CAACGCTATTCTGGCTGATGTATCAATCTATCCAACGCAATTC
CAACGCTATTCTGGCTGATGTACCCCTCTATCCAACGCAATTC
CAACGCTATTCTGGCTGATGTATATATCTATCCAACGCAATTC
CAACGCTATTCTGGCTGAATTATATATCTATCCAACGCAATTC
CAACGCTATTCTGGCTGAAGTCCATATCTATCCAACGCAATTC
CAACGCTATTCTGGCTGAATGTATGTTCTATCCAACGCAATTC
CAACGCTATTCTGGCTGATGTACACCTCTATCCAACGCAATTC
CAACGCTATTCTGGCTGAAAGTTTAGTCTATCCAACGCAATTC
CAACGCTATTCTGGCTGATGTTTGTATCTATCCAACGCAATTC
CAACGCTATTCTGGCTGATCAAGATATCTATCCAACGCAATTC
CAACGCTATTCTGGCTGATGTTGAAATCTATCCAACGCAATTC
CAACGCTATTCTGGCTGATGTCAATCTCTATCCAACGCAATTC
CAACGCTATTCTGGCTGAAGTACGTATCTATCCAACGCAATTC
CAACGCTATTCTGGCTGATGCACATGTCTATCCAACGCAATTC
CAACGCTATTCTGGCTGAATCCATGTTCTATCCAACGCAATTC
CAACGCTATTCTGGCTGACGTGAATATCTATCCAACGCAATTC
CAACGCTATTCTGGCTGATGCAAAGATCTATCCAACGCAATTC
CAACGCTATTCTGGCTGAGGTAGATCTCTATCCAACGCAATTC
CAACGCTATTCTGGCTGATGTCGATCTCTATCCAACGCAATTC
CAACGCTATTCTGGCTGATATTTATATCTATCCAACGCAATTC
CAACGCTATTCTGGCTGACGTACATGTCTATCCAACGCAATTC
CAACGCTATTCTGGCTGAATACAGGTTCTATCCAACGCAATTC
CAACGCTATTCTGGCTGATTTACATCTCTATCCAACGCAATTC
CAACGCTATTCTGGCTGAATAAACGTTCTATCCAACGCAATTC
CAACGCTATTCTGGCTGATATCCATATCTATCCAACGCAATTC
CAACGCTATTCTGGCTGAGCTAAATATCTATCCAACGCAATTC
CAACGCTATTCTGGCTGAATAGATTTTCTATCCAACGCAATTC
CAACGCTATTCTGGCTGATCCATATATCTATCCAACGCAATTC
CAACGCTATTCTGGCTGATGTAATTTTCTATCCAACGCAATTC
CAACGCTATTCTGGCTGATGGTCATATCTATCCAACGCAATTC
CAACGCTATTCTGGCTGAATAAATCTTCTATCCAACGCAATTC
CAACGCTATTCTGGCTGATGCCAATATCTATCCAACGCAATTC
CAACGCTATTCTGGCTGAAAAGATGTTCTATCCAACGCAATTC
CAACGCTATTCTGGCTGAATTTATGTTCTATCCAACGCAATTC
CAACGCTATTCTGGCTGAATAGATATTCTATCCAACGCAATTC
CAACGCTATTCTGGCTGATGTTCATATCTATCCAACGCAATTC
CAACGCTATTCTGGCTGACGTAAACATCTATCCAACGCAATTC
CAACGCTATTCTGGCTGATATATACATCTATCCAACGCAATTC
CAACGCTATTCTGGCTGATTTATACATCTATCCAACGCAATTC
CAACGCTATTCTGGCTGATACAGATATCTATCCAACGCAATTC
CAACGCTATTCTGGCTGATGGAGATTTCTATCCAACGCAATTC
CAACGCTATTCTGGCTGATGTGAATTTCTATCCAACGCAATTC
CAACGCTATTCTGGCTGATGTAACAATCTATCCAACGCAATTC
CAACGCTATTCTGGCTGATGTTTATCTCTATCCAACGCAATTC
CAACGCTATTCTGGCTGATGTAAGTTTCTATCCAACGCAATTC
CAACGCTATTCTGGCTGATCTATATATCTATCCAACGCAATTC
CAACGCTATTCTGGCTGATTTATATCTCTATCCAACGCAATTC
CAACGCTATTCTGGCTGATTCATATATCTATCCAACGCAATTC
CAACGCTATTCTGGCTGATATAAATCTCTATCCAACGCAATTC
CAACGCTATTCTGGCTGATGTACGTCTCTATCCAACGCAATTC
CAACGCTATTCTGGCTGAATATTTGTTCTATCCAACGCAATTC
CAACGCTATTCTGGCTGAAGTACAGATCTATCCAACGCAATTC
CAACGCTATTCTGGCTGATGTACAGTTCTATCCAACGCAATTC
CAACGCTATTCTGGCTGATTTAAATCTCTATCCAACGCAATTC
CAACGCTATTCTGGCTGATGTATGGGTCTATCCAACGCAATTC
CAACGCTATTCTGGCTGATGAAGGTATCTATCCAACGCAATTC
CAACGCTATTCTGGCTGAAGAACATATCTATCCAACGCAATTC
CAACGCTATTCTGGCTGAGATACATATCTATCCAACGCAATTC
CAACGCTATTCTGGCTGAATTCATGTTCTATCCAACGCAATTC
CAACGCTATTCTGGCTGATATAAATGTCTATCCAACGCAATTC
CAACGCTATTCTGGCTGATCTACATATCTATCCAACGCAATTC
CAACGCTATTCTGGCTGACGTATAGATCTATCCAACGCAATTC
CAACGCTATTCTGGCTGATGCACTTATCTATCCAACGCAATTC
CAACGCTATTCTGGCTGAGGTATCTATCTATCCAACGCAATTC
CAACGCTATTCTGGCTGAAGGAGATATCTATCCAACGCAATTC
CAACGCTATTCTGGCTGATGTATACCTCTATCCAACGCAATTC
CAACGCTATTCTGGCTGAATATATGTTCTATCCAACGCAATTC
CAACGCTATTCTGGCTGATATAGATGTCTATCCAACGCAATTC
CAACGCTATTCTGGCTGATGTGAATGTCTATCCAACGCAATTC
CAACGCTATTCTGGCTGAAGTACATGTCTATCCAACGCAATTC
CAACGCTATTCTGGCTGATGTAAAATTCTATCCAACGCAATTC
CAACGCTATTCTGGCTGAGGTAGATGTCTATCCAACGCAATTC
CAACGCTATTCTGGCTGATGAAGATTTCTATCCAACGCAATTC
CAACGCTATTCTGGCTGATGCATATCTCTATCCAACGCAATTC
CAACGCTATTCTGGCTGATTTATATATCTATCCAACGCAATTC
CAACGCTATTCTGGCTGAAGTAGATCTCTATCCAACGCAATTC
CAACGCTATTCTGGCTGAGGTAGACATCTATCCAACGCAATTC
CAACGCTATTCTGGCTGATATGAATATCTATCCAACGCAATTC
CAACGCTATTCTGGCTGATGAACACATCTATCCAACGCAATTC
CAACGCTATTCTGGCTGATTAAATGTTCTATCCAACGCAATTC
CAACGCTATTCTGGCTGATTTTCCCCTCTATCCAACGCAATTC
CAACGCTATTCTGGCTGAAGTAGGTATCTATCCAACGCAATTC
CAACGCTATTCTGGCTGATGTCATTATCTATCCAACGCAATTC
CAACGCTATTCTGGCTGACGCATGATTCTATCCAACGCAATTC
CAACGCTATTCTGGCTGATGAACAAATCTATCCAACGCAATTC
CAACGCTATTCTGGCTGATTTAAATATCTATCCAACGCAATTC
CAACGCTATTCTGGCTGACGTAGGTATCTATCCAACGCAATTC
CAACGCTATTCTGGCTGAGATAAATATCTATCCAACGCAATTC
CAACGCTATTCTGGCTGAATAGATGGTCTATCCAACGCAATTC
CAACGCTATTCTGGCTGATATACATCTCTATCCAACGCAATTC
CAACGCTATTCTGGCTGATGCGCATATCTATCCAACGCAATTC
CAACGCTATTCTGGCTGATGCATGTATCTATCCAACGCAATTC
CAACGCTATTCTGGCTGATCTGAATATCTATCCAACGCAATTC
CAACGCTATTCTGGCTGATATATCTATCTATCCAACGCAATTC
CAACGCTATTCTGGCTGACGAATATATCTATCCAACGCAATTC
CAACGCTATTCTGGCTGATGTTATTATCTATCCAACGCAATTC
CAACGCTATTCTGGCTGATCTACCTATCTATCCAACGCAATTC
CAACGCTATTCTGGCTGAGGTAGGTATCTATCCAACGCAATTC
CAACGCTATTCTGGCTGATGTGGATGTCTATCCAACGCAATTC
CAACGCTATTCTGGCTGAATAGCTGTTCTATCCAACGCAATTC
CAACGCTATTCTGGCTGATGTCAAAATCTATCCAACGCAATTC
CAACGCTATTCTGGCTGATGGAATTATCTATCCAACGCAATTC
CAACGCTATTCTGGCTGATGTAGGTTTCTATCCAACGCAATTC
CAACGCTATTCTGGCTGATATATATCTCTATCCAACGCAATTC
CAACGCTATTCTGGCTGATATACATGTCTATCCAACGCAATTC
CAACGCTATTCTGGCTGATATACACATCTATCCAACGCAATTC
CAACGCTATTCTGGCTGAAAAGTTCTTCTATCCAACGCAATTC
CAACGCTATTCTGGCTGATGCACAGATCTATCCAACGCAATTC
CAACGCTATTCTGGCTGAGGTACAGATCTATCCAACGCAATTC
CAACGCTATTCTGGCTGATTTAGACATCTATCCAACGCAATTC
CAACGCTATTCTGGCTGAAGTAGACATCTATCCAACGCAATTC
CAACGCTATTCTGGCTGATGTATTTGTCTATCCAACGCAATTC
CAACGCTATTCTGGCTGATGCAAAAATCTATCCAACGCAATTC
CAACGCTATTCTGGCTGAAGCAAATATCTATCCAACGCAATTC
CAACGCTATTCTGGCTGATGTGTATATCTATCCAACGCAATTC
CAACGCTATTCTGGCTGATGTGCAGATCTATCCAACGCAATTC
CAACGCTATTCTGGCTGAAAAAATGTTCTATCCAACGCAATTC
CAACGCTATTCTGGCTGATGTACGGATCTATCCAACGCAATTC
CAACGCTATTCTGGCTGATGCATATGTCTATCCAACGCAATTC
CAACGCTATTCTGGCTGATGTAAAGTTCTATCCAACGCAATTC
CAACGCTATTCTGGCTGATGAAGATGTCTATCCAACGCAATTC
CAACGCTATTCTGGCTGATGTCTATTTCTATCCAACGCAATTC
CAACGCTATTCTGGCTGATGTCACTATCTATCCAACGCAATTC
CAACGCTATTCTGGCTGACGTATGTATCTATCCAACGCAATTC
CAACGCTATTCTGGCTGATGCAAGTATCTATCCAACGCAATTC
CAACGCTATTCTGGCTGATTTAAAAATCTATCCAACGCAATTC
CAACGCTATTCTGGCTGATCTATATGTCTATCCAACGCAATTC
CAACGCTATTCTGGCTGATTTTAAAATCTATCCAACGCAATTC
CAACGCTATTCTGGCTGATATATATTTCTATCCAACGCAATTC
CAACGCTATTCTGGCTGATTTATAAATCTATCCAACGCAATTC
CAACGCTATTCTGGCTGAAGTTAATATCTATCCAACGCAATTC
CAACGCTATTCTGGCTGATGATCATATCTATCCAACGCAATTC
CAACGCTATTCTGGCTGATATGTATATCTATCCAACGCAATTC
CAACGCTATTCTGGCTGAATACTTGTTCTATCCAACGCAATTC
CAACGCTATTCTGGCTGATCTATATTTCTATCCAACGCAATTC
CAACGCTATTCTGGCTGATGTCGACATCTATCCAACGCAATTC
CAACGCTATTCTGGCTGATGTAGAAATCTATCCAACGCAATTC
CAACGCTATTCTGGCTGAAGTACATTTCTATCCAACGCAATTC
CAACGCTATTCTGGCTGATTTAAAGATCTATCCAACGCAATTC
CAACGCTATTCTGGCTGAGGAAGATATCTATCCAACGCAATTC
CAACGCTATTCTGGCTGATGTTGATGTCTATCCAACGCAATTC
CAACGCTATTCTGGCTGATGTTTAAATCTATCCAACGCAATTC
CAACGCTATTCTGGCTGATTTACGTATCTATCCAACGCAATTC
CAACGCTATTCTGGCTGACGTACATATCTATCCAACGCAATTC
CAACGCTATTCTGGCTGAATATGTACTCTATCCAACGCAATTC
CAACGCTATTCTGGCTGATCTAATTATCTATCCAACGCAATTC
CAACGCTATTCTGGCTGATGTTGTTATCTATCCAACGCAATTC
CAACGCTATTCTGGCTGATGTATCGATCTATCCAACGCAATTC
CAACGCTATTCTGGCTGATGGACATCTCTATCCAACGCAATTC
CAACGCTATTCTGGCTGAGGTAAATATCTATCCAACGCAATTC
CAACGCTATTCTGGCTGACGTTCATATCTATCCAACGCAATTC
CAACGCTATTCTGGCTGAATAAATTTTCTATCCAACGCAATTC
CAACGCTATTCTGGCTGAGGTAAGTATCTATCCAACGCAATTC
CAACGCTATTCTGGCTGAATTAATGTTCTATCCAACGCAATTC
CAACGCTATTCTGGCTGATGTACAAGTCTATCCAACGCAATTC
CAACGCTATTCTGGCTGATGTAATAATCTATCCAACGCAATTC
CAACGCTATTCTGGCTGATCTAAAAATCTATCCAACGCAATTC
CAACGCTATTCTGGCTGATGTGCAAATCTATCCAACGCAATTC
CAACGCTATTCTGGCTGATGTAAACATCTATCCAACGCAATTC
CAACGCTATTCTGGCTGATGGAAAAATCTATCCAACGCAATTC
CAACGCTATTCTGGCTGAAAATGTATTCTATCCAACGCAATTC
CAACGCTATTCTGGCTGATGTAGGGATCTATCCAACGCAATTC
CAACGCTATTCTGGCTGATGTATAACTCTATCCAACGCAATTC
CAACGCTATTCTGGCTGAATATGTATTCTATCCAACGCAATTC
CAACGCTATTCTGGCTGAATATATGCTCTATCCAACGCAATTC
CAACGCTATTCTGGCTGATTTAGATATCTATCCAACGCAATTC
CAACGCTATTCTGGCTGATGTGGCTATCTATCCAACGCAATTC
CAACGCTATTCTGGCTGAAGTAAACATCTATCCAACGCAATTC
CAACGCTATTCTGGCTGAGGTACATTTCTATCCAACGCAATTC
CAACGCTATTCTGGCTGATGTACACTTCTATCCAACGCAATTC
CAACGCTATTCTGGCTGATGTACCTTTCTATCCAACGCAATTC
CAACGCTATTCTGGCTGACGTGTATATCTATCCAACGCAATTC
CAACGCTATTCTGGCTGACGTAGAGATCTATCCAACGCAATTC
CAACGCTATTCTGGCTGATGGCGATATCTATCCAACGCAATTC
CAACGCTATTCTGGCTGATGTTCATCTCTATCCAACGCAATTC
CAACGCTATTCTGGCTGAGGTACAAATCTATCCAACGCAATTC
CAACGCTATTCTGGCTGAGGTGGATATCTATCCAACGCAATTC
CAACGCTATTCTGGCTGAAGTGTATATCTATCCAACGCAATTC
CAACGCTATTCTGGCTGATGTACTTGTCTATCCAACGCAATTC
CAACGCTATTCTGGCTGATGTAAAGGTCTATCCAACGCAATTC
CAACGCTATTCTGGCTGATGAATACATCTATCCAACGCAATTC
CAACGCTATTCTGGCTGATGTCTATCTCTATCCAACGCAATTC
CAACGCTATTCTGGCTGACATACATATCTATCCAACGCAATTC
CAACGCTATTCTGGCTGAAGTAGAAATCTATCCAACGCAATTC
CAACGCTATTCTGGCTGATGGGCATATCTATCCAACGCAATTC
CAACGCTATTCTGGCTGATGGAGCTATCTATCCAACGCAATTC
CAACGCTATTCTGGCTGATGTAAAACTCTATCCAACGCAATTC
CAACGCTATTCTGGCTGAGTTAGATATCTATCCAACGCAATTC
CAACGCTATTCTGGCTGATCCAGATATCTATCCAACGCAATTC
CAACGCTATTCTGGCTGACTAGATGTTCTATCCAACGCAATTC
CAACGCTATTCTGGCTGACGTGGATATCTATCCAACGCAATTC
CAACGCTATTCTGGCTGATCTGGATATCTATCCAACGCAATTC
CAACGCTATTCTGGCTGAAGATATGTTCTATCCAACGCAATTC
CAACGCTATTCTGGCTGACGTCAATATCTATCCAACGCAATTC
CAACGCTATTCTGGCTGATGTCCATATCTATCCAACGCAATTC
CAACGCTATTCTGGCTGATGTAGATGTCTATCCAACGCAATTC
CAACGCTATTCTGGCTGATGAAATTATCTATCCAACGCAATTC
CAACGCTATTCTGGCTGACGTACGTATCTATCCAACGCAATTC
CAACGCTATTCTGGCTGAGGTACCTATCTATCCAACGCAATTC
CAACGCTATTCTGGCTGATGTTCAAATCTATCCAACGCAATTC
CAACGCTATTCTGGCTGAAAATATGTTCTATCCAACGCAATTC
CAACGCTATTCTGGCTGATGTGTATGTCTATCCAACGCAATTC
CAACGCTATTCTGGCTGAGGTCTATATCTATCCAACGCAATTC
CAACGCTATTCTGGCTGATGTTAAGATCTATCCAACGCAATTC
CAACGCTATTCTGGCTGACTATATAGTCTATCCAACGCAATTC
CAACGCTATTCTGGCTGATGTGCATATCTATCCAACGCAATTC
CAACGCTATTCTGGCTGATGCTGATATCTATCCAACGCAATTC
CAACGCTATTCTGGCTGATTTATATGTCTATCCAACGCAATTC
CAACGCTATTCTGGCTGACGTAGATTTCTATCCAACGCAATTC
CAACGCTATTCTGGCTGATATAGATATCTATCCAACGCAATTC
CAACGCTATTCTGGCTGAAGAATATATCTATCCAACGCAATTC
CAACGCTATTCTGGCTGATGTAAGGATCTATCCAACGCAATTC
CAACGCTATTCTGGCTGAGGTAGATTTCTATCCAACGCAATTC
CAACGCTATTCTGGCTGAGGTACGTATCTATCCAACGCAATTC
CAACGCTATTCTGGCTGATGTACTAATCTATCCAACGCAATTC
CAACGCTATTCTGGCTGATTTAGATTTCTATCCAACGCAATTC
CAACGCTATTCTGGCTGAATAGAAGTTCTATCCAACGCAATTC
CAACGCTATTCTGGCTGATGTCCATGTCTATCCAACGCAATTC
CAACGCTATTCTGGCTGATGCACATCTCTATCCAACGCAATTC
CAACGCTATTCTGGCTGATCTACGTATCTATCCAACGCAATTC
CAACGCTATTCTGGCTGATATAGACATCTATCCAACGCAATTC
CAACGCTATTCTGGCTGAACTACATATCTATCCAACGCAATTC
CAACGCTATTCTGGCTGATGGAAGTATCTATCCAACGCAATTC
CAACGCTATTCTGGCTGATGAAGAAATCTATCCAACGCAATTC
CAACGCTATTCTGGCTGATGGAAATCTCTATCCAACGCAATTC
CAACGCTATTCTGGCTGACGTATATCTCTATCCAACGCAATTC
CAACGCTATTCTGGCTGACGGACATATCTATCCAACGCAATTC
CAACGCTATTCTGGCTGATGTACGTTTCTATCCAACGCAATTC
CAACGCTATTCTGGCTGATGTAACTGTCTATCCAACGCAATTC
CAACGCTATTCTGGCTGAATTACATATCTATCCAACGCAATTC
CAACGCTATTCTGGCTGACTAAATGTTCTATCCAACGCAATTC
CAACGCTATTCTGGCTGACAATTTAGTCTATCCAACGCAATTC
CAACGCTATTCTGGCTGATGAGAATATCTATCCAACGCAATTC
CAACGCTATTCTGGCTGATATAAATATCTATCCAACGCAATTC
CAACGCTATTCTGGCTGATTTAAATTTCTATCCAACGCAATTC
CAACGCTATTCTGGCTGATGGGGATATCTATCCAACGCAATTC
CAACGCTATTCTGGCTGATCTTCATATCTATCCAACGCAATTC
CAACGCTATTCTGGCTGACGTAAATCTCTATCCAACGCAATTC
CAACGCTATTCTGGCTGATGTTTATGTCTATCCAACGCAATTC
CAACGCTATTCTGGCTGAATATGTGTTCTATCCAACGCAATTC
CAACGCTATTCTGGCTGAGGTATACATCTATCCAACGCAATTC
CAACGCTATTCTGGCTGACTTAGATATCTATCCAACGCAATTC
CAACGCTATTCTGGCTGATGCACGTATCTATCCAACGCAATTC
CAACGCTATTCTGGCTGAACATATGTTCTATCCAACGCAATTC
CAACGCTATTCTGGCTGATTAACATATCTATCCAACGCAATTC
CAACGCTATTCTGGCTGACCTAAATATCTATCCAACGCAATTC
CAACGCTATTCTGGCTGATTTAGGTATCTATCCAACGCAATTC
CAACGCTATTCTGGCTGAGGTAAAAATCTATCCAACGCAATTC
CAACGCTATTCTGGCTGATCTACATGTCTATCCAACGCAATTC
CAACGCTATTCTGGCTGATGTACCGATCTATCCAACGCAATTC
CAACGCTATTCTGGCTGATGCAAATGTCTATCCAACGCAATTC
CAACGCTATTCTGGCTGATGGAGAAATCTATCCAACGCAATTC
CAACGCTATTCTGGCTGAATAGATCTTCTATCCAACGCAATTC
CAACGCTATTCTGGCTGATGTAAACTTCTATCCAACGCAATTC
CAACGCTATTCTGGCTGATGGAAATTTCTATCCAACGCAATTC
CAACGCTATTCTGGCTGAATTAGATATCTATCCAACGCAATTC
CAACGCTATTCTGGCTGATGTAGCCATCTATCCAACGCAATTC
CAACGCTATTCTGGCTGATGAATATATCTATCCAACGCAATTC
CAACGCTATTCTGGCTGATGTACAGCTCTATCCAACGCAATTC
CAACGCTATTCTGGCTGATGCAAATATCTATCCAACGCAATTC
CAACGCTATTCTGGCTGAGGTATATGTCTATCCAACGCAATTC
CAACGCTATTCTGGCTGATGTGACTATCTATCCAACGCAATTC
CAACGCTATTCTGGCTGAAGTATATTTCTATCCAACGCAATTC
CAACGCTATTCTGGCTGATGGAGATGTCTATCCAACGCAATTC
CAACGCTATTCTGGCTGATGCAGATGTCTATCCAACGCAATTC
CAACGCTATTCTGGCTGATGTGGGTATCTATCCAACGCAATTC
CAACGCTATTCTGGCTGATATAAATTTCTATCCAACGCAATTC
CAACGCTATTCTGGCTGATAAAAATATCTATCCAACGCAATTC
CAACGCTATTCTGGCTGATCTCTCTCTCTATCCAACGCAATTC
CAACGCTATTCTGGCTGATGTAAATTTCTATCCAACGCAATTC
CAACGCTATTCTGGCTGATGGATATCTCTATCCAACGCAATTC
CAACGCTATTCTGGCTGATGTATACTTCTATCCAACGCAATTC
CAACGCTATTCTGGCTGAATCTATGTTCTATCCAACGCAATTC
CAACGCTATTCTGGCTGATGCAGTTATCTATCCAACGCAATTC
CAACGCTATTCTGGCTGAAAGTATGTTCTATCCAACGCAATTC
CAACGCTATTCTGGCTGATGTAACTCTCTATCCAACGCAATTC
CAACGCTATTCTGGCTGATGGTTATATCTATCCAACGCAATTC
CAACGCTATTCTGGCTGATATATTTATCTATCCAACGCAATTC
CAACGCTATTCTGGCTGACGTACACATCTATCCAACGCAATTC
CAACGCTATTCTGGCTGATGTAGGGGTCTATCCAACGCAATTC
CAACGCTATTCTGGCTGAAAACATGTTCTATCCAACGCAATTC
CAACGCTATTCTGGCTGATGCTCATATCTATCCAACGCAATTC
CAACGCTATTCTGGCTGATGGATATGTCTATCCAACGCAATTC
CAACGCTATTCTGGCTGATGTATAGTTCTATCCAACGCAATTC
CAACGCTATTCTGGCTGACGAAGATATCTATCCAACGCAATTC
CAACGCTATTCTGGCTGATGTAGCGATCTATCCAACGCAATTC
CAACGCTATTCTGGCTGATGTACATTTCTATCCAACGCAATTC
CAACGCTATTCTGGCTGAGGCAAATATCTATCCAACGCAATTC
CAACGCTATTCTGGCTGAAGTACATATCTATCCAACGCAATTC
CAACGCTATTCTGGCTGATATATATGTCTATCCAACGCAATTC
CAACGCTATTCTGGCTGATGTCGCTATCTATCCAACGCAATTC
CAACGCTATTCTGGCTGATGTAGGAATCTATCCAACGCAATTC
CAACGCTATTCTGGCTGATGTGAACATCTATCCAACGCAATTC
CAACGCTATTCTGGCTGAAGTAGAGATCTATCCAACGCAATTC
CAACGCTATTCTGGCTGATGTACAATTCTATCCAACGCAATTC
CAACGCTATTCTGGCTGATGTAGTTTTCTATCCAACGCAATTC
CAACGCTATTCTGGCTGATGTAGGTATCTATCCAACGCAATTC
CAACGCTATTCTGGCTGATGAACAGATCTATCCAACGCAATTC
CAACGCTATTCTGGCTGATGTAGCTCTCTATCCAACGCAATTC
CAACGCTATTCTGGCTGATGCTAATATCTATCCAACGCAATTC
CAACGCTATTCTGGCTGATATCAATATCTATCCAACGCAATTC
CAACGCTATTCTGGCTGACGTTAATATCTATCCAACGCAATTC
CAACGCTATTCTGGCTGATGTGGAAATCTATCCAACGCAATTC
CAACGCTATTCTGGCTGAGGCAGATATCTATCCAACGCAATTC
CAACGCTATTCTGGCTGAATAGACGTTCTATCCAACGCAATTC
CAACGCTATTCTGGCTGAATAACTGTTCTATCCAACGCAATTC
CAACGCTATTCTGGCTGATATATATATCTATCCAACGCAATTC
CAACGCTATTCTGGCTGATCTACAAATCTATCCAACGCAATTC
CAACGCTATTCTGGCTGATGCATTTATCTATCCAACGCAATTC
CAACGCTATTCTGGCTGATGTAGAGCTCTATCCAACGCAATTC
CAACGCTATTCTGGCTGAAAAACCCCTCTATCCAACGCAATTC
CAACGCTATTCTGGCTGAGGTACATCTCTATCCAACGCAATTC
CAACGCTATTCTGGCTGAGGTTGATATCTATCCAACGCAATTC
CAACGCTATTCTGGCTGACGTAGCTATCTATCCAACGCAATTC
CAACGCTATTCTGGCTGACGTACATCTCTATCCAACGCAATTC
CAACGCTATTCTGGCTGATTTCTATATCTATCCAACGCAATTC
CAACGCTATTCTGGCTGATGTATAAATCTATCCAACGCAATTC
CAACGCTATTCTGGCTGACGTATATATCTATCCAACGCAATTC
CAACGCTATTCTGGCTGATGTGGATATCTATCCAACGCAATTC
CAACGCTATTCTGGCTGATGTAGGCATCTATCCAACGCAATTC
CAACGCTATTCTGGCTGATTTACATTTCTATCCAACGCAATTC
CAACGCTATTCTGGCTGATGTTGATCTCTATCCAACGCAATTC
CAACGCTATTCTGGCTGATGTCAACATCTATCCAACGCAATTC
CAACGCTATTCTGGCTGATGTAGCTGTCTATCCAACGCAATTC
CAACGCTATTCTGGCTGATCTAAAGATCTATCCAACGCAATTC
CAACGCTATTCTGGCTGAACTAAATATCTATCCAACGCAATTC
CAACGCTATTCTGGCTGATGTTGCTATCTATCCAACGCAATTC
CAACGCTATTCTGGCTGAGGTCAATATCTATCCAACGCAATTC
CAACGCTATTCTGGCTGATGTATCCCTCTATCCAACGCAATTC
CAACGCTATTCTGGCTGATGTCCGTATCTATCCAACGCAATTC
CAACGCTATTCTGGCTGATCTAGATTTCTATCCAACGCAATTC
CAACGCTATTCTGGCTGACGCAGATATCTATCCAACGCAATTC
CAACGCTATTCTGGCTGATGTACATCTCTATCCAACGCAATTC
CAACGCTATTCTGGCTGAACTAGATATCTATCCAACGCAATTC
CAACGCTATTCTGGCTGAGGTAGAAATCTATCCAACGCAATTC
CAACGCTATTCTGGCTGATGTTGGTATCTATCCAACGCAATTC
CAACGCTATTCTGGCTGATGTCAGTATCTATCCAACGCAATTC
CAACGCTATTCTGGCTGATCTAGTTATCTATCCAACGCAATTC
CAACGCTATTCTGGCTGATGCAAATTTCTATCCAACGCAATTC
CAACGCTATTCTGGCTGAAAATTTAGTCTATCCAACGCAATTC
CAACGCTATTCTGGCTGATGTATATCTCTATCCAACGCAATTC
CAACGCTATTCTGGCTGAAGTACACATCTATCCAACGCAATTC
CAACGCTATTCTGGCTGATTATATGTTCTATCCAACGCAATTC
CAACGCTATTCTGGCTGAGGTAGATATCTATCCAACGCAATTC
CAACGCTATTCTGGCTGATCTTTATATCTATCCAACGCAATTC
CAACGCTATTCTGGCTGAAGAAATGTTCTATCCAACGCAATTC
CAACGCTATTCTGGCTGAATAATTGTTCTATCCAACGCAATTC
CAACGCTATTCTGGCTGATCCAAATATCTATCCAACGCAATTC
CAACGCTATTCTGGCTGATGTGTGTGTCTATCCAACGCAATTC
CAACGCTATTCTGGCTGACGTACATTTCTATCCAACGCAATTC
CAACGCTATTCTGGCTGATGTTAATGTCTATCCAACGCAATTC
CAACGCTATTCTGGCTGATGAAAATATCTATCCAACGCAATTC
CAACGCTATTCTGGCTGATGCAGATTTCTATCCAACGCAATTC
CAACGCTATTCTGGCTGATGTGGATCTCTATCCAACGCAATTC
CAACGCTATTCTGGCTGAATAAATGGTCTATCCAACGCAATTC
CAACGCTATTCTGGCTGATGTAGGTGTCTATCCAACGCAATTC
CAACGCTATTCTGGCTGAAGTATATATCTATCCAACGCAATTC
CAACGCTATTCTGGCTGAATATTGAGTCTATCCAACGCAATTC
CAACGCTATTCTGGCTGATTGACATATCTATCCAACGCAATTC
CAACGCTATTCTGGCTGATTTAGATGTCTATCCAACGCAATTC
CAACGCTATTCTGGCTGATATACGTATCTATCCAACGCAATTC
CAACGCTATTCTGGCTGATATCGATATCTATCCAACGCAATTC
CAACGCTATTCTGGCTGAGTTACATATCTATCCAACGCAATTC
CAACGCTATTCTGGCTGAAGTTGATATCTATCCAACGCAATTC
CAACGCTATTCTGGCTGATGGATATTTCTATCCAACGCAATTC
CAACGCTATTCTGGCTGAAGTATAGATCTATCCAACGCAATTC
CAACGCTATTCTGGCTGAAAAATTTTTCTATCCAACGCAATTC
CAACGCTATTCTGGCTGAAGTAAATCTCTATCCAACGCAATTC
CAACGCTATTCTGGCTGAATAGAGGTTCTATCCAACGCAATTC
CAACGCTATTCTGGCTGATCAATATATCTATCCAACGCAATTC
CAACGCTATTCTGGCTGATGAATAAATCTATCCAACGCAATTC
CAACGCTATTCTGGCTGAGGTGAATATCTATCCAACGCAATTC
CAACGCTATTCTGGCTGAATAGGTGTTCTATCCAACGCAATTC
CAACGCTATTCTGGCTGATGTAGACGTCTATCCAACGCAATTC
CAACGCTATTCTGGCTGAAGTAAATATCTATCCAACGCAATTC
CAACGCTATTCTGGCTGAACAGATGTTCTATCCAACGCAATTC
CAACGCTATTCTGGCTGATTTTCATATCTATCCAACGCAATTC
CAACGCTATTCTGGCTGATGGGAATATCTATCCAACGCAATTC
CAACGCTATTCTGGCTGAATAAATGTTCTATCCAACGCAATTC
CAACGCTATTCTGGCTGATGCATATATCTATCCAACGCAATTC
CAACGCTATTCTGGCTGATGTTCCTATCTATCCAACGCAATTC
CAACGCTATTCTGGCTGAGGTTAATATCTATCCAACGCAATTC
CAACGCTATTCTGGCTGAGGTCCATATCTATCCAACGCAATTC
CAACGCTATTCTGGCTGATGTAAGCATCTATCCAACGCAATTC
CAACGCTATTCTGGCTGAGGTATATATCTATCCAACGCAATTC
CAACGCTATTCTGGCTGAAGTAAAAATCTATCCAACGCAATTC
CAACGCTATTCTGGCTGATCTAGACATCTATCCAACGCAATTC
CAACGCTATTCTGGCTGAGGTAAATGTCTATCCAACGCAATTC
CAACGCTATTCTGGCTGATCTAAATCTCTATCCAACGCAATTC
CAACGCTATTCTGGCTGATGTCTATGTCTATCCAACGCAATTC
CAACGCTATTCTGGCTGAAGTACCTATCTATCCAACGCAATTC
CAACGCTATTCTGGCTGAATATAGGTTCTATCCAACGCAATTC
CAACGCTATTCTGGCTGATGATAATATCTATCCAACGCAATTC
CAACGCTATTCTGGCTGATGTGATTATCTATCCAACGCAATTC
CAACGCTATTCTGGCTGATGTATGAATCTATCCAACGCAATTC
CAACGCTATTCTGGCTGATGTATGCATCTATCCAACGCAATTC
CAACGCTATTCTGGCTGAGGTAGCTATCTATCCAACGCAATTC
CAACGCTATTCTGGCTGAAGAAAATATCTATCCAACGCAATTC
CAACGCTATTCTGGCTGAATACATCTTCTATCCAACGCAATTC
CAACGCTATTCTGGCTGATATAAAGATCTATCCAACGCAATTC
CAACGCTATTCTGGCTGATGTACCTCTCTATCCAACGCAATTC
CAACGCTATTCTGGCTGATTCACATATCTATCCAACGCAATTC
CAACGCTATTCTGGCTGATGTAGCTATCTATCCAACGCAATTC
CAACGCTATTCTGGCTGATGTATGTGTCTATCCAACGCAATTC
CAACGCTATTCTGGCTGAATAGATGTTCTATCCAACGCAATTC
CAACGCTATTCTGGCTGATGGAGATCTCTATCCAACGCAATTC
CAACGCTATTCTGGCTGAGGTATGTATCTATCCAACGCAATTC
CAACGCTATTCTGGCTGATGTAAATCTCTATCCAACGCAATTC
CAACGCTATTCTGGCTGATGACAATATCTATCCAACGCAATTC
CAACGCTATTCTGGCTGAGGGATATATCTATCCAACGCAATTC
CAACGCTATTCTGGCTGATCGACATATCTATCCAACGCAATTC
CAACGCTATTCTGGCTGAGGTACATATCTATCCAACGCAATTC
CAACGCTATTCTGGCTGATGTAAAAGTCTATCCAACGCAATTC
CAACGCTATTCTGGCTGATCTATTTATCTATCCAACGCAATTC
CAACGCTATTCTGGCTGATGAAAAGATCTATCCAACGCAATTC
CAACGCTATTCTGGCTGATGAACTTATCTATCCAACGCAATTC
CAACGCTATTCTGGCTGATGCAAACATCTATCCAACGCAATTC
CAACGCTATTCTGGCTGATGTTAACATCTATCCAACGCAATTC
CAACGCTATTCTGGCTGAACACATGTTCTATCCAACGCAATTC
CAACGCTATTCTGGCTGATCGATATATCTATCCAACGCAATTC
CAACGCTATTCTGGCTGATGGATTTATCTATCCAACGCAATTC
CAACGCTATTCTGGCTGATGAACATTTCTATCCAACGCAATTC
CAACGCTATTCTGGCTGATGAATATTTCTATCCAACGCAATTC
CAACGCTATTCTGGCTGATGTACTGATCTATCCAACGCAATTC
CAACGCTATTCTGGCTGATGAACCTATCTATCCAACGCAATTC
CAACGCTATTCTGGCTGATGTTAGTATCTATCCAACGCAATTC
CAACGCTATTCTGGCTGAATACATGCTCTATCCAACGCAATTC
CAACGCTATTCTGGCTGATATAATTATCTATCCAACGCAATTC
CAACGCTATTCTGGCTGATGTACTTATCTATCCAACGCAATTC
CAACGCTATTCTGGCTGATGTCCAAATCTATCCAACGCAATTC
CAACGCTATTCTGGCTGATGTAACCATCTATCCAACGCAATTC
CAACGCTATTCTGGCTGACGAAAATATCTATCCAACGCAATTC
CAACGCTATTCTGGCTGAGTATATAGTCTATCCAACGCAATTC
CAACGCTATTCTGGCTGACATAAATATCTATCCAACGCAATTC
CAACGCTATTCTGGCTGAATGTACATTCTATCCAACGCAATTC
CAACGCTATTCTGGCTGATGAAAATGTCTATCCAACGCAATTC
CAACGCTATTCTGGCTGAAGGACATATCTATCCAACGCAATTC
CAACGCTATTCTGGCTGATTTATAGATCTATCCAACGCAATTC
CAACGCTATTCTGGCTGATGTTCTTATCTATCCAACGCAATTC
CAACGCTATTCTGGCTGATTTAAGTATCTATCCAACGCAATTC
CAACGCTATTCTGGCTGACGTGCATATCTATCCAACGCAATTC
CAACGCTATTCTGGCTGACGCACATATCTATCCAACGCAATTC
CAACGCTATTCTGGCTGATGTCGTTATCTATCCAACGCAATTC
CAACGCTATTCTGGCTGATGCAATTATCTATCCAACGCAATTC
CAACGCTATTCTGGCTGATTTAAACATCTATCCAACGCAATTC
CAACGCTATTCTGGCTGATCTCTATATCTATCCAACGCAATTC
CAACGCTATTCTGGCTGATGTAAACGTCTATCCAACGCAATTC
CAACGCTATTCTGGCTGATGTGAATCTCTATCCAACGCAATTC
CAACGCTATTCTGGCTGAGTACATGTTCTATCCAACGCAATTC
CAACGCTATTCTGGCTGATGACCATATCTATCCAACGCAATTC
CAACGCTATTCTGGCTGAATATATATTCTATCCAACGCAATTC
CAACGCTATTCTGGCTGATAGAAATATCTATCCAACGCAATTC
CAACGCTATTCTGGCTGATGGCCATATCTATCCAACGCAATTC
CAACGCTATTCTGGCTGATGCATACATCTATCCAACGCAATTC
CAACGCTATTCTGGCTGATGAATGTATCTATCCAACGCAATTC
CAACGCTATTCTGGCTGATCTAGAAATCTATCCAACGCAATTC
CAACGCTATTCTGGCTGACGTAGAAATCTATCCAACGCAATTC
CAACGCTATTCTGGCTGAATAAAAGTTCTATCCAACGCAATTC
CAACGCTATTCTGGCTGATGTCTACATCTATCCAACGCAATTC
CAACGCTATTCTGGCTGATTTTAATATCTATCCAACGCAATTC
CAACGCTATTCTGGCTGATGTCAAGATCTATCCAACGCAATTC
CAACGCTATTCTGGCTGATTAAGATATCTATCCAACGCAATTC
CAACGCTATTCTGGCTGATGTATAATTCTATCCAACGCAATTC
CAACGCTATTCTGGCTGAAGTATAAATCTATCCAACGCAATTC
CAACGCTATTCTGGCTGACGTATATGTCTATCCAACGCAATTC
CAACGCTATTCTGGCTGAGGAATATATCTATCCAACGCAATTC
CAACGCTATTCTGGCTGATGGATAAATCTATCCAACGCAATTC
CAACGCTATTCTGGCTGAAGTAGATTTCTATCCAACGCAATTC
CAACGCTATTCTGGCTGATTTATATTTCTATCCAACGCAATTC
CAACGCTATTCTGGCTGATGCACCTATCTATCCAACGCAATTC
CAACGCTATTCTGGCTGAAGTTCATATCTATCCAACGCAATTC
CAACGCTATTCTGGCTGATGTAGTTGTCTATCCAACGCAATTC
CAACGCTATTCTGGCTGAATGGATGTTCTATCCAACGCAATTC
CAACGCTATTCTGGCTGATGCACAAATCTATCCAACGCAATTC
CAACGCTATTCTGGCTGAATAAAGGTTCTATCCAACGCAATTC
CAACGCTATTCTGGCTGATGTCCTTATCTATCCAACGCAATTC
CAACGCTATTCTGGCTGATCCACATATCTATCCAACGCAATTC
CAACGCTATTCTGGCTGACGTATATTTCTATCCAACGCAATTC
CAACGCTATTCTGGCTGAAGTATACATCTATCCAACGCAATTC
CAACGCTATTCTGGCTGAAGTAGATGTCTATCCAACGCAATTC
CAACGCTATTCTGGCTGATTTACATATCTATCCAACGCAATTC
CAACGCTATTCTGGCTGATGTAGTGATCTATCCAACGCAATTC
CAACGCTATTCTGGCTGATGTGTAAATCTATCCAACGCAATTC
CAACGCTATTCTGGCTGATTTACAGATCTATCCAACGCAATTC
CAACGCTATTCTGGCTGAATATATTTTCTATCCAACGCAATTC
CAACGCTATTCTGGCTGATCTACATTTCTATCCAACGCAATTC
CAACGCTATTCTGGCTGACGTCTATATCTATCCAACGCAATTC
CAACGCTATTCTGGCTGAATATCTGTTCTATCCAACGCAATTC
CAACGCTATTCTGGCTGATGGTAATATCTATCCAACGCAATTC
CAACGCTATTCTGGCTGATGTCGATTTCTATCCAACGCAATTC
CAACGCTATTCTGGCTGATGTTCGTATCTATCCAACGCAATTC
CAACGCTATTCTGGCTGATTTATGTATCTATCCAACGCAATTC
CAACGCTATTCTGGCTGACGTTTATATCTATCCAACGCAATTC
CAACGCTATTCTGGCTGAAATACATATCTATCCAACGCAATTC
CAACGCTATTCTGGCTGAATATGCATTCTATCCAACGCAATTC
CAACGCTATTCTGGCTGATCTTGATATCTATCCAACGCAATTC
CAACGCTATTCTGGCTGATGTAGTCATCTATCCAACGCAATTC
CAACGCTATTCTGGCTGACGTAATTATCTATCCAACGCAATTC
CAACGCTATTCTGGCTGAAGAAGATATCTATCCAACGCAATTC
CAACGCTATTCTGGCTGAAAATTGGTTCTATCCAACGCAATTC
CAACGCTATTCTGGCTGATGTGTCTATCTATCCAACGCAATTC
CAACGCTATTCTGGCTGATTTACACATCTATCCAACGCAATTC
CAACGCTATTCTGGCTGATCTACATCTCTATCCAACGCAATTC
CAACGCTATTCTGGCTGATGGCTATATCTATCCAACGCAATTC
CAACGCTATTCTGGCTGAATAAATGCTCTATCCAACGCAATTC
CAACGCTATTCTGGCTGATGTCAATATCTATCCAACGCAATTC
CAACGCTATTCTGGCTGATAGAGATATCTATCCAACGCAATTC
CAACGCTATTCTGGCTGATGTACCCATCTATCCAACGCAATTC
CAACGCTATTCTGGCTGATATAGAAATCTATCCAACGCAATTC
CAACGCTATTCTGGCTGACCTATATATCTATCCAACGCAATTC
CAACGCTATTCTGGCTGATTTTTATATCTATCCAACGCAATTC
CAACGCTATTCTGGCTGAGTATATGTTCTATCCAACGCAATTC
CAACGCTATTCTGGCTGATCTAGAGATCTATCCAACGCAATTC
CAACGCTATTCTGGCTGACGTAAATGTCTATCCAACGCAATTC
CAACGCTATTCTGGCTGATATGGATATCTATCCAACGCAATTC
CAACGCTATTCTGGCTGAAGTATGTATCTATCCAACGCAATTC
CAACGCTATTCTGGCTGATGTATGTTTCTATCCAACGCAATTC
CAACGCTATTCTGGCTGAAAATTGCTTCTATCCAACGCAATTC
CAACGCTATTCTGGCTGATGTTCATTTCTATCCAACGCAATTC
CAACGCTATTCTGGCTGATCAAAATATCTATCCAACGCAATTC
CAACGCTATTCTGGCTGATCTAACTATCTATCCAACGCAATTC
CAACGCTATTCTGGCTGAAGCACATATCTATCCAACGCAATTC
CAACGCTATTCTGGCTGATGCATAGATCTATCCAACGCAATTC
CAACGCTATTCTGGCTGATGCAGATATCTATCCAACGCAATTC
CAACGCTATTCTGGCTGACGTCGATATCTATCCAACGCAATTC
CAACGCTATTCTGGCTGATCTAAATTTCTATCCAACGCAATTC
CAACGCTATTCTGGCTGAGGTAAATCTCTATCCAACGCAATTC
CAACGCTATTCTGGCTGATGTAGAGATCTATCCAACGCAATTC
CAACGCTATTCTGGCTGAGCTATATATCTATCCAACGCAATTC
CAACGCTATTCTGGCTGATGCCCATATCTATCCAACGCAATTC
CAACGCTATTCTGGCTGAGGCACATATCTATCCAACGCAATTC
CAACGCTATTCTGGCTGATGAACATGTCTATCCAACGCAATTC
CAACGCTATTCTGGCTGATCTATAGATCTATCCAACGCAATTC
CAACGCTATTCTGGCTGATGCATCTATCTATCCAACGCAATTC
CAACGCTATTCTGGCTGAAGTAAAGATCTATCCAACGCAATTC
CAACGCTATTCTGGCTGATGTCCACATCTATCCAACGCAATTC
CAACGCTATTCTGGCTGACCCCCCCCTCTATCCAACGCAATTC
CAACGCTATTCTGGCTGATCTCAATATCTATCCAACGCAATTC
CAACGCTATTCTGGCTGATACATATATCTATCCAACGCAATTC
CAACGCTATTCTGGCTGATTTAACTATCTATCCAACGCAATTC
CAACGCTATTCTGGCTGATTTTGGGGTCTATCCAACGCAATTC
CAACGCTATTCTGGCTGATGTTCACATCTATCCAACGCAATTC
CAACGCTATTCTGGCTGATTTAGATCTCTATCCAACGCAATTC
CAACGCTATTCTGGCTGAATGCATGTTCTATCCAACGCAATTC
CAACGCTATTCTGGCTGATATAGGTATCTATCCAACGCAATTC
CAACGCTATTCTGGCTGACGCATATATCTATCCAACGCAATTC
CAACGCTATTCTGGCTGATTTTGATATCTATCCAACGCAATTC
CAACGCTATTCTGGCTGATGTATTGATCTATCCAACGCAATTC
CAACGCTATTCTGGCTGAGAACTTATTCTATCCAACGCAATTC
CAACGCTATTCTGGCTGATGTACAAATCTATCCAACGCAATTC
CAACGCTATTCTGGCTGACGTAAGTATCTATCCAACGCAATTC
CAACGCTATTCTGGCTGATCTAGGTATCTATCCAACGCAATTC
CAACGCTATTCTGGCTGAGGTACTTATCTATCCAACGCAATTC
CAACGCTATTCTGGCTGATATAGATCTCTATCCAACGCAATTC
CAACGCTATTCTGGCTGATTTTTTTTTCTATCCAACGCAATTC
CAACGCTATTCTGGCTGAAGTACTTATCTATCCAACGCAATTC
CAACGCTATTCTGGCTGATGTAGAAGTCTATCCAACGCAATTC
CAACGCTATTCTGGCTGACGTAGATATCTATCCAACGCAATTC
CAACGCTATTCTGGCTGAATAGTTGTTCTATCCAACGCAATTC
CAACGCTATTCTGGCTGATTTACAAATCTATCCAACGCAATTC
CAACGCTATTCTGGCTGAATACATGATCTATCCAACGCAATTC
CAACGCTATTCTGGCTGATGTACTCATCTATCCAACGCAATTC
CAACGCTATTCTGGCTGATGTGCTTATCTATCCAACGCAATTC
CAACGCTATTCTGGCTGACGTATACATCTATCCAACGCAATTC
CAACGCTATTCTGGCTGATGTGCCTATCTATCCAACGCAATTC
CAACGCTATTCTGGCTGACTTACATATCTATCCAACGCAATTC
CAACGCTATTCTGGCTGATGGGTATATCTATCCAACGCAATTC
CAACGCTATTCTGGCTGATTGATATATCTATCCAACGCAATTC
CAACGCTATTCTGGCTGATATACATTTCTATCCAACGCAATTC
CAACGCTATTCTGGCTGATGAATATGTCTATCCAACGCAATTC
CAACGCTATTCTGGCTGAGGTAAAGATCTATCCAACGCAATTC
CAACGCTATTCTGGCTGATGGCAATATCTATCCAACGCAATTC
CAACGCTATTCTGGCTGAATACATATTCTATCCAACGCAATTC
CAACGCTATTCTGGCTGAAGTAGCTATCTATCCAACGCAATTC
CAACGCTATTCTGGCTGATGTCCATTTCTATCCAACGCAATTC
CAACGCTATTCTGGCTGATGTATTAATCTATCCAACGCAATTC
CAACGCTATTCTGGCTGAAGTATTTATCTATCCAACGCAATTC
CAACGCTATTCTGGCTGATGTATCTATCTATCCAACGCAATTC
CAACGCTATTCTGGCTGACGTATAAATCTATCCAACGCAATTC
CAACGCTATTCTGGCTGATGTATCCATCTATCCAACGCAATTC
CAACGCTATTCTGGCTGAGGGACATATCTATCCAACGCAATTC
CAACGCTATTCTGGCTGATGTAGCAATCTATCCAACGCAATTC
CAACGCTATTCTGGCTGATGTGCATTTCTATCCAACGCAATTC
CAACGCTATTCTGGCTGATCTAGATCTCTATCCAACGCAATTC
CAACGCTATTCTGGCTGAGGTTTATATCTATCCAACGCAATTC
CAACGCTATTCTGGCTGACTATATGTTCTATCCAACGCAATTC
CAACGCTATTCTGGCTGATGTGAAGATCTATCCAACGCAATTC
CAACGCTATTCTGGCTGATGTTAATTTCTATCCAACGCAATTC
CAACGCTATTCTGGCTGAATATAAGTTCTATCCAACGCAATTC
CAACGCTATTCTGGCTGATGTGTATTTCTATCCAACGCAATTC
CAACGCTATTCTGGCTGAATACATTTTCTATCCAACGCAATTC
CAACGCTATTCTGGCTGATGGATCTATCTATCCAACGCAATTC
CAACGCTATTCTGGCTGATGTACAGGTCTATCCAACGCAATTC
CAACGCTATTCTGGCTGACGTATCTATCTATCCAACGCAATTC
CAACGCTATTCTGGCTGATCTGTATATCTATCCAACGCAATTC
CAACGCTATTCTGGCTGAGAGTATATTCTATCCAACGCAATTC
CAACGCTATTCTGGCTGAATTGATGTTCTATCCAACGCAATTC
CAACGCTATTCTGGCTGATGTAGACATCTATCCAACGCAATTC
CAACGCTATTCTGGCTGAAGTATATCTCTATCCAACGCAATTC
CAACGCTATTCTGGCTGAAGTAAATGTCTATCCAACGCAATTC
CAACGCTATTCTGGCTGAAGCATATATCTATCCAACGCAATTC
CAACGCTATTCTGGCTGATTTGCATATCTATCCAACGCAATTC
CAACGCTATTCTGGCTGATCTAGATATCTATCCAACGCAATTC
CAACGCTATTCTGGCTGATTTCAATATCTATCCAACGCAATTC
CAACGCTATTCTGGCTGATTAAAATATCTATCCAACGCAATTC
CAACGCTATTCTGGCTGATGTGGACATCTATCCAACGCAATTC
CAACGCTATTCTGGCTGAAAAGTTGTTCTATCCAACGCAATTC
CAACGCTATTCTGGCTGATATTGATATCTATCCAACGCAATTC
CAACGCTATTCTGGCTGACGGAGATATCTATCCAACGCAATTC
CAACGCTATTCTGGCTGATGTCGAAATCTATCCAACGCAATTC
CAACGCTATTCTGGCTGATGTCGAGATCTATCCAACGCAATTC
CAACGCTATTCTGGCTGATGTCTCTATCTATCCAACGCAATTC
CAACGCTATTCTGGCTGATTTAATTATCTATCCAACGCAATTC
CAACGCTATTCTGGCTGATGATTATATCTATCCAACGCAATTC
CAACGCTATTCTGGCTGAAAGTTTACTCTATCCAACGCAATTC
CAACGCTATTCTGGCTGAATATATGATCTATCCAACGCAATTC
CAACGCTATTCTGGCTGATTACATGTTCTATCCAACGCAATTC
CAACGCTATTCTGGCTGACTATAGATTCTATCCAACGCAATTC
CAACGCTATTCTGGCTGATGTATAAGTCTATCCAACGCAATTC
CAACGCTATTCTGGCTGAGGTAGAGATCTATCCAACGCAATTC
CAACGCTATTCTGGCTGATGTGTGTATCTATCCAACGCAATTC
CAACGCTATTCTGGCTGACGTAGATCTCTATCCAACGCAATTC
CAACGCTATTCTGGCTGATGTCGGTATCTATCCAACGCAATTC
CAACGCTATTCTGGCTGATGGAGTTATCTATCCAACGCAATTC
CAACGCTATTCTGGCTGAGGTATATCTCTATCCAACGCAATTC
CAACGCTATTCTGGCTGATGGAAATATCTATCCAACGCAATTC
CAACGCTATTCTGGCTGAATACATGTTCTATCCAACGCAATTC
CAACGCTATTCTGGCTGATGTAATTCTCTATCCAACGCAATTC
CAACGCTATTCTGGCTGAATAAGTGTTCTATCCAACGCAATTC
